# Ancestry, admixture, and pathogens in contemporaneous Neolithic farmers and foragers on the Island of Gotland

**DOI:** 10.64898/2025.12.07.692553

**Authors:** Magdalena Fraser, Federico Sanchez-Quinto, Emrah Kırdök, Kristiina Ausmees, Gulsah Merve Kılınç, Maximilian Larena, Leonardo Correa-Mendoza, Adrien Le Meur, Antonio Blanchet, Nora Bergfeldt, Eduardo Arrieta-Donato, Mariana Escobar-Rodríguez, Anders Götherström, Karla Lozano-Gonzalez, Israel Aguilar-Ordoñez, Helena Malmström, Kjel Knutsson, Paul Wallin, Nicolas Rascovan, Jan Storå, Mattias Jakobsson

## Abstract

Two archaeological cultural complexes coexisted on Gotland for over 500 years, between ∼3300 and 2800 calBCE, i.e. the Neolithic Funnelbeaker culture (FBC), and the Pitted ware culture (PWC). The ancestry of the FBC farmers and PWC marine foragers largely aligns with European Neolithic Farmers and European Mesolithic foragers, respectively, but the direct interactions between the groups on Gotland is not understood. We present a Middle Neolithic (MN) high-coverage genome and a Late Neolithic (LN) low-coverage genome from the Ansarve FBC dolmen. We investigate ancestry, admixture, and pathogens among these MN farmers (n =6), foragers (n=19), and a LN individual. We find that recent gene-flow between farmers and foragers could have taken place, although most gene-flow happened prior to their coexistence on the island. We also find evidence of different *Yersinia pestis* strains in the three cultural groups, showing that the pestis was widespread among groups with different subsistence strategies.
