## Extended dataset1 for "Ancestry, admixture, and pathogens in contemporaneous Neolithic farmers and foragers on the Island of Gotland"

### Sheet: Sheet1
Individual_PopGen_label	Group_PopGen_label	C14 date cal BCE 95% CI	Site	Country	Molecular sex	MT haplogroup	Y DNA haplogroup	nuDNA coverage	Type of data	Paper
I0861	Natufian	11840-9760	Raqefet Cave	Israel	M	J2a2	E1b1b1b2	0.107	1240k capture	Lazaridis et al 2016
I1069	Natufian	11840-9760	Raqefet Cave	Israel	M	H5b1	E1b1	0.009	1240k capture	Lazaridis et al 2016
I1072	Natufian	11840-9760	Raqefet Cave	Israel	M	N1b	E1b1b1b2	0.526	1240k capture	Lazaridis et al 2016
I1685	Natufian	11840-9760	Raqefet Cave	Israel	M	J2a2	CT	0.02	1240k capture	Lazaridis et al 2016
I1687	Natufian	11520-11110	Raqefet Cave	Israel	F	..	..	0.013	1241k capture	Lazaridis et al 2016
I1690	Natufian	11840-9760	Raqefet Cave	Israel	M	H	CT	0.014	1241k capture	Lazaridis et al 2016
I1949	Iran_N	8000-7700 BCE	Ganj Dareh	Iran	M	..	Undetermined	0.045	1240k capture	Lazaridis et al 2016
I1944	Iran_N	8000-7700 BCE	Ganj Dareh	Iran	F	R2		0.017	1240k capture	Lazaridis et al 2016
I1951	Iran_N	8202-7681 calBCE (8800±50 BP, Poz-81109)	Ganj Dareh	Iran	F	HV0f		0.008	1240k capture	Lazaridis et al 2016
I1945	Iran_N	8000-7700 BCE	Ganj Dareh	Iran	M	J1c10	Undetermined	0.112	1240k capture	Lazaridis et al 2016
I1290	Iran_N	8179-7613 calBCE (8780±50 BP, Poz-81100)	Ganj Dareh	Iran	F	X2		2.098	1241k capture	Lazaridis et al 2016
Vestonice16	Vestonice16	28760-27360	Dolni Vestonice	Czech Republic	M	U5	C1a2	0.99	1240k capture	Fu et al. 2016
Mota	Mota	2575-2469	Mota Cave, Gamo Highlands	Ethiopia	M	L3x2a	E1b1a2	4.5	Shotgun	Llorente et al 2015
ElMiron	ElMiron	16880-16660	El Mirón Cave, Cantabria	Spain	F	U5b		1.012	1240k capture	Fu et al. 2016
GoyetQ116-1	GoyetQ116-1	33210-32480	Troisième caverne of Goyet cave	Belgium	M	M	C1a2	1.046	1240k capture	Fu et al. 2016
GoyetQ-2	GoyetQ-2	13283-12829	Troisième caverne of Goyet cave	Belgium	M	U8a	I2a2a2a	0.6	1240k capture	Fu et al 2016 Ice Age/ Villamouco-Alba 2019 Current Biology
Kostenki14	Kostenki14	36730-34310	Kostenki	Russia	M	Undetermined	C1b	16.136	1240k capture	Seguin-Orlando et al. 2014; Fu et al. 2016
MA1	MA1	22570-22140	Mal’ta	Russia	M	Undetermined	R	1.2	Shotgun	Malta paper Nature /source of North East Asian ancestry
Ust Ishim	Ust Ishim	45530-40610	Ust'-Ishim, western Siberia	Russia	M	R*	K(xLT)	42	Shotgun.diploid	Fu et al 2014
Villabruna	NA	12230-11830	Villabruna, Sovramonte_Belluno	Italy	M	U5b2b	R1b1a	3.137	1240k capture	Fu et al. 2016
I4432	Baltic_HG_Kunda_CP	6080-5920	Zvejnieki	Latvia	M	U5a2c	R1b1a1a(xR1b1a1a2)	3.757	1240k capture	Mathieson et al. 2018
I4434	Baltic_HG_Kunda_CP	5610-5390	Zvejnieki	Latvia	M	U5a2d	R1b1a1a(xR1b1a1a2)	3.483	1240k capture	Mathieson et al. 2018
I4439	Baltic_HG_Kunda_CP	5760-5630	Zvejnieki	Latvia	M	U5b1d1	R1b1a1a(xR1b1a1a2)	3.781	1240k capture	Mathieson et al. 2018
I4550	Baltic_HG_Kunda_CP	6600-6480	Zvejnieki	Latvia	M	U5b2a1a	Q1a2	4.42	1240k capture	Mathieson et al. 2018
I4551	Baltic_HG_Kunda_CP	5780-5670	Zvejnieki	Latvia	M	U5a2c3	I2a2a1	3.901	1240k capture	Mathieson et al. 2018
I4595	Baltic_HG_Kunda_CP	5730-5650	Zvejnieki	Latvia	F	U2e1		4.22	1240k capture	Mathieson et al. 2018
I4596	Baltic_HG_Kunda_CP	6060-5990	Zvejnieki	Latvia	M	U5a2d	I2a2a1b	4.379	1240k capture	Mathieson et al. 2018
I4630	Baltic_HG_Kunda_CP	7470-7080	Zvejnieki	Latvia	M	U5a2c	R1b1a1a(xR1b1a1a2)	2.426	1240k capture	Mathieson et al. 2018
Spiginas4	Baltic_HG_Kunda_CP	6440-6230	Spiginas	Lithuania	F	U4a2		1.122	1240k capture	Mittnik et al. 2018
Latvia_HG1	Baltic_HG_Kunda	6470-6250	Zvejnieki	Latvia	F	U51ac		1.38	Shotgun	Jones et al. 2015
Latvia_HG2	Baltic_HG_Narva	5840-5640	Zvejnieki	Latvia	M	U2e1	R1b1b	4.37	Shotgun	Jones et al. 2015
Latvia_HG3	Baltic_HG_Narva	5300-4850	Zvejnieki	Latvia	M	U5a2e	R1b1b	0.97	Shotgun	Jones et al. 2015
I4438	Baltic_HG_Narva_CP	5460-5220	Zvejnieki	Latvia	M	U4b1a2	I2a1	3.815	1240k capture	Mathieson et al. 2018
I4440	Baltic_HG_Narva_CP	5220-5040	Zvejnieki	Latvia	M	U4a1	I2a1	3.22	1240k capture	Mathieson et al. 2018
I4441	Baltic_HG_Narva_CP	4840-4710	Zvejnieki	Latvia	M	U5a1c	I2a2a1b	3.521	1240k capture	Mathieson et al. 2018
I4552	Baltic_HG_Narva_CP	5480-5370	Zvejnieki	Latvia	F	U5a1d		4.174	1240k capture	Mathieson et al. 2018
I4553	Baltic_HG_Narva_CP	5480-5380	Zvejnieki	Latvia	M	U5a1c	I2a2a1	1.028	1240k capture	Mathieson et al. 2018
Veibri4	Baltic_HG_Narva_CP	4900-4720	Veribi	Estonia	F	U5b1		1.047	1240k capture	Mittnik et al. 2018
Donkalnis6	Baltic_HG_Narva_CP	4720-4530	Donkalnis	Lithuania	F	U5a2e		6.03	1240k capture	Mittnik et al. 2018
Donkalnis7	Baltic_HG_Narva_CP	5460-4940	Donkalnis	Lithuania	M	U5a2d1	R1	0.758	1240k capture	Mittnik et al. 2018
Kretuonas2	Baltic_HG_Narva_CP	(5500/5300-3100/2900 BCE)	Kretuonas	Lithuania	M	U5b2b	I2a1b	1.282	1240k capture	Mittnik et al. 2018
Kretuonas4	Baltic_HG_Narva_CP	(5500/5300-3100/2900 BCE)	Kretuonas	Lithuania	F	U5b1b1a		8.792	1240k capture	Mittnik et al. 2018
Kretuonas1	Baltic_HG_Narva_CP	4460-3820	Kretuonas	Lithuania	F	U5b1		0.367	1240k capture	Mittnik et al. 2018
Kivisaare3	Baltic_HG_Narva_CP	4730-4540	Kivisaare	Estonia	M	U4a1	ND	0.186	1240k capture	Mittnik et al. 2018
Spiginas1	Baltic_HG_Narva_CP	4440-4240	Spiginas	Lithuania	M	H11a	I2a1a2a1a	6.106	1240k capture	Mittnik et al. 2018
I4435	Baltic_MN_CP	4150-3960	Zvejnieki	Latvia	F	U4a1		3.407	1240k capture	Mathieson et al. 2018
I4436	Baltic_MN_CP	4260-4050	Zvejnieki	Latvia	M	U4a1	R1b1a1a(xR1b1a1a2)	3.029	1240k capture	Mathieson et al. 2018
I4437	Baltic_MN_CP	4330-4070	Zvejnieki	Latvia	F	U5a1d2		3.6	1240k capture	Mathieson et al. 2018
I4554	Baltic_MN_CP	4040-3960	Zvejnieki	Latvia	F	U4d1		2.526	1240k capture	Mathieson et al. 2018
Tamula1	Baltic_MN_CP	3630–3360	Tamula	Estonia	F	U5a1d2b		0.168	1240k capture	Mittnik et al. 2018
Tamula3	Baltic_MN_CP	3800-3640	Tamula	Estonia	M	U4d2	R1	0.16	1240k capture	Mittnik et al. 2018
Latvia_MN1	Baltic_MN	4250-3980	Zvejnieki	Latvia	M	U4a1	ND	0.18	Shotgun	Jones et al. 2015
Latvia_MN2	Baltic_MN	4230-3800	Zvejnieki	Latvia	F	U4		1.5	Shotgun	Jones et al. 2015
CHG_Koitas	CHG	7940-7600 (modeled)	Koitas	Georgia	M	H13c	J2a	12.482	Shotgun	Jones et al. 2015 (dating Mathieson et al. 2018)
CHG_SATP	CHG	11430-11180 (modeled)	Satsurblia	Georgia	M	K	J1	1.191	Shotgun	Jones et al. 2015 (dating Mathieson et al. 2018)
UzOO77	EHG_CP	(5500-5000 BCE)	Oleni Ostrov, Karelia	Russia	F	R1b		0.733	1240k capture	Mittnik2018
I0211/Karelia2	EHG_CP	8280	Oleni Ostrov, Karelia	Russia	M	U4a	J1	0.136	1240k capture	Mathieson et al. 2015; Haak et al. 2015 (dating Mathieson et al. 2018)
Poporovo2	EHG_CP	7500–5000	Oleni Ostrov, Karelia	Russia	M	U4d	J1	0.11	1240k capture	Mathieson et al. 2015; Haak et al. 2015 (dating Mathieson et al. 2018)
I0061/Uz0074/Karelia	EHG_CP	6773-5886 (modeled)	Oleni Ostrov, Karelia	Russia	M	C1	R1a1(xR1a1a)	5.272	1240k capture	Mathieson et al. 2015; Haak et al. 2015 (dating Mathieson et al. 2018)
Samara/I0124	EHG_CP	5657-5541	Lebyanzhinka, Sok River, Samara	Russia	M	U5a1d	R1b1a1a	0.598	1240k capture	Mathieson et al. 2015; Haak et al. 2015 (dating Mathieson et al. 2018)
SE_PWC_ajv58	SE_PWC_Ajvide	2880-2630	Ajvide, Gotland	Sweden	M	U4d	I2a1a1-CTS595	2.68	Shotgun	Skoglund et al. 2014; Günther et al. 2018
SE_PWC_ajv70	SE_PWC_Ajvide	2870-2620	Ajvide, Gotland	Sweden	M	U4d	I2a1a1-CTS595	1.29	Shotgun	Skoglund et al. 2012: 2014; Günther et al. 2018
SE_PWC_ajv54	SE_PWC_Ajvide	2900-2680	Ajvide, Gotland	Sweden	M	U5b1d2	ND	0.91	Shotgun	Malmström et al. 2019
SE_PWC_ajv36	SE_PWC_Ajvide	3010-2870	Ajvide, Gotland	Sweden	F	U5b2a2		0.97	Shotgun	Couthino et al. 2020
SE_PWC_ajv28	SE_PWC_Ajvide	2890-2670	Ajvide, Gotland	Sweden	F	U4a2		1.35	Shotgun	Couthino et al. 2020
SE_PWC_ajv59	SE_PWC_Ajvide	3010-2880	Ajvide, Gotland	Sweden	M	U5b2a2	ND	0.16	Shotgun	Skoglund et al. 2014; Coutinho et al. 2020
SE_PWC_hem001	SE_PWC_Hemmor	3010-2880	Hemmor, Gotland	Sweden	M	K1a3a	ND	0.29	Shotgun	Couthino et al. 2020
SE_PWC_hem004	SE_PWC_Hemmor	3310-2910	Hemmor, Gotland	Sweden	M	U4a2	I2-M438	0.71	Shotgun	Couthino et al. 2020
SE_PWC_hem005	SE_PWC_Hemmor	3340-3020	Hemmor, Gotland	Sweden	F	U5a1		2.39	Shotgun	Couthino et al. 2020
SE_PWC_vbj001	SE_PWC_Västerbjers	2860-2470	Västerbjers, Gotland	Sweden	F	U4a2		4.03	Shotgun	Couthino et al. 2020
SE_PWC_vbj002	SE_PWC_Västerbjers	2880-2630	Västerbjers, Gotland	Sweden	F	U5b2a2		0.16	Shotgun	Couthino et al. 2020
SE_PWC_vbj004	SE_PWC_Västerbjers	2880-2500	Västerbjers, Gotland	Sweden	F	U5b2a2		4.54	Shotgun	Couthino et al. 2020
SE_PWC_vbj006	SE_PWC_Västerbjers	2920-2710	Västerbjers, Gotland	Sweden	M	K1a3a	I2a-L460	3.89	Shotgun	Couthino et al. 2020
SE_PWC_vbj007	SE_PWC_Västerbjers	2550-2300	Västerbjers, Gotland	Sweden	M	HV12	ND	0.19	Shotgun	Couthino et al. 2020
SE_PWC_vbj008	SE_PWC_Västerbjers	2860-2470	Västerbjers, Gotland	Sweden	M	U5b1d2	I2-M438	0.9	Shotgun	Couthino et al. 2020
SE_PWC_vbj012	SE_PWC_Västerbjers	3010-2880	Västerbjers, Gotland	Sweden	M	U5b2a2	I2a-L460	1.63	Shotgun	Couthino et al. 2020
SE_PWC_vbj013	SE_PWC_Västerbjers	2880-2630	Västerbjers, Gotland	Sweden	M	U4a2	I2a1a-CTS595	3.05	Shotgun	Couthino et al. 2020
SE_PWC_vbj017	SE_PWC_Västerbjers	2920-2630	Västerbjers, Gotland	Sweden	M	U4a2	ND	0.08	Shotgun	Couthino et al. 2020
SE_PWC_vbj018	SE_PWC_Västerbjers	2910-2690	Västerbjers, Gotland	Sweden	M	U5a2	I2a1b1-L161	1.96	Shotgun	Couthino et al. 2020
SHG_Gotland_SF12	SHG_Gotland	7080-6830	Stora Förvar cave, Stora Karlsö, Gotland	Sweden	F	U4a1		57.79	Shotgun-diploid genome	Günther et al. 2018
SHG_Gotland_SF9	SHG_Gotland	7410-7070	Stora Förvar cave, Stora Karlsö, Gotland	Sweden	F	U4a2		1.15	Shotgun	Günther et al. 2018
SHG_Gotland_sbj001	SHG_Gotland	7020-6640	Stora Bjers, Gotland	Sweden	M	U4a1	I2-L68	0.43	Shotgun	Günther et al. 2018
I0011/Motala1	SHG_Motala_CP	5720-5520	Motala, Kanaljorden	Sweden	F	U5a1		1.03	1240k capture	Mathieson et al. 2015; Haak et al. 2015; Lazaridis et al. 2014 (dating Mathieson et al. 2018)
I0012/Motala2	SHG_Motala_CP	5710-5580	Motala, Kanaljorden	Sweden	M	U2e1	I2c	1.756	1240k capture	Mathieson et al. 2015; Haak et al. 2015; Lazaridis et al. 2014 (dating Mathieson et al. 2018)
I0014/Motala4	SHG_Motala_CP	5880-5630	Motala, Kanaljorden	Sweden	F	U5a2d		2.709	1240k capture	Mathieson et al. 2015; Haak et al. 2015; Lazaridis et al. 2014 (dating Mathieson et al. 2018)
I0015/Motala6	SHG_Motala_CP	5960-5630	Motala, Kanaljorden	Sweden	M	U5a2d	I2a1	1.562	1240k capture	Mathieson et al. 2015; Haak et al. 2015; Lazaridis et al. 2014 (dating Mathieson et al. 2018)
I0017/Motala12	SHG_Motala_CP	5720-5630	Motala, Kanaljorden	Sweden	M	U2e1	I2a1b	4.391	1240k capture	Mathieson et al. 2015; Haak et al. 2015; Lazaridis et al. 2014 (dating Mathieson et al. 2018)
SHG_H22	SHG_Norway	7480-7350 combined	Hummerviksholmen	Norway	F	U5a1		0.71	Shotgun	Günther et al. 2018
SHG_H26	SHG_Norway	7480-7350 combined	Hummerviksholmen	Norway	M	U5a1d	I2-M438	4.05	Shotgun	Günther et al. 2018
Steigen/stg001	SHG_Norway	4310-4190	Steigen	Norway	M	U5ad1	I2a1b-M423	1.24	Shotgun	Günther et al. 2018
SP_HG_LaBraña	SP_HG	5300-5040	La Braña-Arintero	Spain	M	U5b2c	C1a2	3.4	Shotgun	Olalde et al. 2014; Sanchez_Quinto et al. 2012
SP_HG_Chan	NA	7300-7060	Chan do Lindeiro, Lugo	Spain	F	U5b		5.28	Shotgun	Gonzales Fortes et al. 2017
SP_HG_Canes1	SP_HG	4962-5222	Los Canes	Spain	F	U5a2a		1.73	Shotgun	Gonzales Fortes et al. 2017
WHG_KO1	WHG	5780-5640	Tiszaszolos-Domahaza	Hungary	M	R3 (R1b1 from CP data)	I2a1	1.24	Shotgun	Gamba et al. 2014 (Mathieson et al. 2015)
WHG_N22	WHG	4440 - 4240	Brzesc Kujawski	Poland	F	U5a1c		1.82	Shotgun	Fernandes et al. 2019
WHG_Loschbour	WHG/WHG_CP	6210-5990	Loschbour	Luxembuurg	M	U5b1a	I2a1b	22	Shotgun	Lazaridis et al. 2014
WHG_Bichon	WHG/WHG_CP	11820-11610	Bichon	Switzerland	M	U5b1h	I2a1a2a	8.443	Shotgun	Jones et al. 2015 (dating Mathieson et al. 2018)
WHG_SC1	WHG	7130-6600	Schela Cladovei	Romania	M	U5b2c	R	1.11	Shotgun	Gonzales Fortes et al. 2017
WHG_SC2	WHG	NA	Schela Cladovei	Romania	M	U5a1c	R1	2.83	Shotgun	Gonzales Fortes et al. 2017
WHG_OC1	WHG	7020-6490	Ostrovul Corbului	Romania	M	K1 + 16362	R1b	1.86	Shotgun	Gonzales Fortes et al. 2017
Iboussieres25-1	WHG_CP	10090-9460	Malataverne, Rhône-Alpes	France	M	U5b2a	J?	0.131	1240k capture	Mathieson et al. 2018
Iboussieres31-2	WHG_CP	10090-9460	Malataverne, Rhône-Alpes	France	M	U5b1	R	0.085	1241k capture	Mathieson et al. 2018
BerryAuBac	WHG_CP	5370-5220	Berry au bac	France	M	U5b1a	I	0.054	1242k capture	Mathieson et al. 2018
Falkenstein	WHG_CP	7460-7040	Falkenstein-Höhle, Swabian Jura, Baden-Württemberg,	Germany	M	U5a2c	I2a2a	0.188	1243k capture	Mathieson et al. 2018
I2158	WHG_CP	14776-9873	Grotta d’Oriente	Italy	F	U2'3'4'7'8'9		0.054	1244k capture	Mathieson et al. 2018
Rochedane	WHG_CP	11140-10880	Rochedane	France	M	U5b2b	I	0.208	1245k capture	Mathieson et al. 2018
I1875	WHG_CP	7308-7027	Vela Spila	Croatia	F	U5b2b		0.406	1246k capture	Mathieson et al. 2018
I0585	WHG_CP	5983-5747	LaBrana	Spain	M	U5b2c	C1a2	19.5	1247k capture	Mathieson et al. 2018
Chaudardes1	WHG_CP	6410-6100	Chaudardes	France	M	U5b1b	I	0.13	1248k capture	Mathieson et al. 2018
Bar31	Anatolian_Neolithic	6420-6240	Barcın	Turkey	M	X2m	G2a2b	3.66	Shotgun	Hoffmanova et al. 2016
Bar8	Anatolian_Neolithic	6210-6030	Barcın	Turkey	F	K1a2		7.13	Shotgun	Hoffmanova et al. 2016
I0707	Anatolian_Neolithic_CP	(6500-6200 BCE)	Barcın, Marmara Region, Northwest Anatolia	Turkey	F	K1a4		9.431	1240k capture	Mathieson et al. 2015
I0708	Anatolian_Neolithic_CP	6220-6070	Barcın, Marmara Region, Northwest Anatolia	Turkey	M	N1b1a	J2a	6.948	1240k capture	Mathieson et al. 2015
I0709	Anatolian_Neolithic_CP	(6500-6200 BCE)	Barcın, Marmara Region, Northwest Anatolia	Turkey	M	U3	H2	9.765	1240k capture	Mathieson et al. 2015
I0736	Anatolian_Neolithic_CP	(6500-6200 BCE)	Barcın, Marmara Region, Northwest Anatolia	Turkey	F	N1a1a1a		2.248	1240k capture	Mathieson et al. 2015
I0744	Anatolian_Neolithic_CP	6400-6240	Barcın, Marmara Region, Northwest Anatolia	Turkey	M	J1c11	G2a2b2a	2.39	1240k capture	Mathieson et al. 2015
I0745	Anatolian_Neolithic_CP	6370-6230	Barcın, Marmara Region, Northwest Anatolia	Turkey	M	U8b1b1	H2	7.785	1240k capture	Mathieson et al. 2015
I0746	Anatolian_Neolithic_CP	6070-5890	Barcın, Marmara Region, Northwest Anatolia	Turkey	M	K1a or K1a1	G2a2b2a1a1c	8.465	1240k capture	Mathieson et al. 2015
I1096	Anatolian_Neolithic_CP	(6500-6200 BCE)	Barcın, Marmara Region, Northwest Anatolia	Turkey	M	N1a1a1	I2c	2.865	1240k capture	Mathieson et al. 2015
I1097	Anatolian_Neolithic_CP	6420-6250	Barcın, Marmara Region, Northwest Anatolia	Turkey	M	W1-T119C	G2a2b2a3	2.125	1240k capture	Mathieson et al. 2015
I1098	Anatolian_Neolithic_CP	(6500-6200 BCE)	Barcın, Marmara Region, Northwest Anatolia	Turkey	F	X2d2		2.994	1240k capture	Mathieson et al. 2015
I1099	Anatolian_Neolithic_CP	(6500-6200 BCE)	Barcın, Marmara Region, Northwest Anatolia	Turkey	M	T2b	G2a2a1a2a	0.827	1240k capture	Mathieson et al. 2015
I1100	Anatolian_Neolithic_CP	(6500-6200 BCE)	Barcın, Marmara Region, Northwest Anatolia	Turkey	F	K1a or K1a6		0.331	1240k capture	Mathieson et al. 2015
I1101	Anatolian_Neolithic_CP	(6500-6200 BCE)	Barcın, Marmara Region, Northwest Anatolia	Turkey	M	T2b	H2	1.56	1240k capture	Mathieson et al. 2015
I1102	Anatolian_Neolithic_CP	(6500-6200 BCE)	Barcın, Marmara Region, Northwest Anatolia	Turkey	M	K1a3a	C1a2	0.55	1240k capture	Mathieson et al. 2015
I1103	Anatolian_Neolithic_CP	(6500-6200 BCE)	Barcın, Marmara Region, Northwest Anatolia	Turkey	M	K1b1b1	G2a2a1a2a	1.135	1240k capture	Mathieson et al. 2015
I1579	Anatolian_Neolithic_CP	(6500-6200 BCE)	Barcın, Marmara Region, Northwest Anatolia	Turkey	F	K1a-C150T		5.366	1240k capture	Mathieson et al. 2015
I1580	Anatolian_Neolithic_CP	6390-6100	Barcın, Marmara Region, Northwest Anatolia	Turkey	F	H5		4.906	1240k capture	Mathieson et al. 2015
I1581	Anatolian_Neolithic_CP	6380-6230	Barcın, Marmara Region, Northwest Anatolia	Turkey	F	U3		3.763	1240k capture	Mathieson et al. 2015
I1583	Anatolian_Neolithic_CP	6430-6240	Barcın, Marmara Region, Northwest Anatolia	Turkey	M	K1a2	G2a2a1a2a	13.544	1240k capture	Mathieson et al. 2015
I1585	Anatolian_Neolithic_CP	(6500-6200 BCE)	Barcın, Marmara Region, Northwest Anatolia	Turkey	F	J1 or J1c		6.313	1240k capture	Mathieson et al. 2015
I5068	AT_LBK_CP	(5500-4775 BCE)	Kleinhadersdorf Flur Marchleiten	Austria	M	T2b23	J2	0.363	1240k capture	Mathieson et al. 2018
I5069	AT_LBK_CP	(5500-4775 BCE)	Kleinhadersdorf Flur Marchleiten	Austria	F	N1a1		3.364	1240k capture	Mathieson et al. 2018
I5070	AT_LBK_CP	(5500-4775 BCE)	Schletz	Austria	M	K1a1a	C1a2	3.51	1240k capture	Mathieson et al. 2018
I5204	AT_LBK_CP	(5500-4500 BCE)	Schletz	Austria	M	J1c2	G2a2b2a3	4.769	1240k capture	Mathieson et al. 2018
I5205	AT_LBK_CP	(5500-4500 BCE)	Schletz	Austria	F	H		4.457	1240k capture	Mathieson et al. 2018
I5206	AT_LBK_CP	(5500-4500 BCE)	Schletz	Austria	F	T2b		3.407	1240k capture	Mathieson et al. 2018
I5207	AT_LBK_CP	(5500-4500 BCE)	Schletz	Austria	M	H67	J2a	4.447	1240k capture	Mathieson et al. 2018
I5208	AT_LBK_CP	(5500-4500 BCE)	Schletz	Austria	F	K1b1a		4.95	1240k capture	Mathieson et al. 2018
Central_EU_Iceman	Central_EU_CA/BA	3360-3120	first independent Alpine	Austria	M	K1	G2a2a1a2a1a	10.44	Shotgun	Keller et al. 2012
Central_EU_RISE487	Central_EU_CA/BA	3480-3110	Remedello di Sotto	Italy	M	H2a	I	0.22	Shotgun	Allentoft et al. 2015
Central_EU_RISE489	Central_EU_CA/BA	2910-2580	Remedello di Sotto	Italy	M	X2c1	I	0.55	Shotgun	Allentoft et al. 2015
CZ_MN_I4893_CP	CZ_MN_CP	4450-4350	Prague 8; Kobylisy; Ke Stírce Street	Czech Republic	M	U5b1b1	G2a2a1	0.689213	1240k_capture	Olalde et al. 2018
CZ_MN_I4894_CP	CZ_MN_CP	4490-4370	Prague 8; Kobylisy; Ke Stírce Street	Czech Republic	F	U8b1b1		0.652041	1240k_capture	Olalde et al. 2018
CZ_STK_kol2	CZ_STK_Kolin	4650-4460 cal BCE	Kolin Rondel, Bohemia	Czech Republic	F	W1		0.213662	Shotgun	Fraser et al. 2018; Sanchez-Quinto et al. 2019
CZ_STK_kol6	CZ_STK_Kolin	4910-4740 cal BCE	Kolin Rondel, Bohemia	Czech Republic	F	H		2.30551	Shotgun	Fraser et al. 2018; Sanchez-Quinto et al. 2019
UWS4	DE_LBK_CP	5220-5020	Unterwiederstedt	Germany	F	J1c17		18.61	1240k capture	Mathieson et al. 2015; Haak et al. 2015
HAL2	DE_LBK_CP	5210-4960	Halberstadt-Sonntagsfeld	Germany	M	N1a1a1a2	G2a2a1	0.758	1240k capture	Lipson et al. 2017; Mathieson et al. 2015; Haak et al. 2015
HAL4	DE_LBK_CP	5200-4850	Halberstadt-Sonntagsfeld	Germany	F	N1a1a1a		6.915	1240k capture	Lipson et al. 2017; Mathieson et al. 2015; Haak et al. 2015
HAL5	DE_LBK_CP	4210-4990	Halberstadt-Sonntagsfeld	Germany	F	T2c1		2.233	1240k capture	Lipson et al. 2017; Mathieson et al. 2015; Haak et al. 2015
HAL19	DE_LBK_CP	(5500-4850 BCE)	Halberstadt-Sonntagsfeld	Germany	F	K1a2		0.857	1240k capture	Lipson et al. 2017; Mathieson et al. 2015
HAL24	DE_LBK_CP	5200-4850	Halberstadt-Sonntagsfeld	Germany	M	X2d1	G2a2a1	0.423	1240k capture	Lipson et al. 2017; Mathieson et al. 2015; Haak et al. 2015
HAL25	DE_LBK_CP	5210-5000	Halberstadt-Sonntagsfeld	Germany	M	K1a	G2a2a1	0.493	1240k capture	Lipson et al. 2017; Mathieson et al. 2015; Haak et al. 2015
CPHAL34	DE_LBK_CP	5220-5020	Halberstadt-Sonntagsfeld	Germany	F	N1a1a1		0.246	1240k capture	Lipson et al. 2017; Mathieson et al. 2015; Haak et al. 2015
KAR6	DE_LBK_CP	5220-5040	Karsdorf	Germany	M	H1/H1au1b	CT	0.097	1240k capture	Mathieson et al. 2015; Haak et al. 2015
KAR16A	DE_LBK_CP	(5500-4850 BCE)	Karsdorf	Germany	M	H46b	T1a	0.087	1240k capture	Mathieson et al. 2015
LBK1992	DE_LBK_CP	(5500-4850 BCE)	Viesenhaeuser Hof, Stuttgart-Muehlhausen	Germany	F	T2b		2.655	1240k capture	Mathieson et al. 2015; Haak et al. 2015
LBK2155	DE_LBK_CP	(5500-4850 BCE)	Viesenhaeuser Hof, Stuttgart-Muehlhausen	Germany	F	T2b		3.625	1240k capture	Mathieson et al. 2015; Haak et al. 2015
LBK1976	DE_LBK_CP	(5500-4850 BCE)	Viesenhaeuser Hof, Stuttgart-Muehlhausen	Germany	F	T2e		0.441	1240k capture	Mathieson et al. 2015; Haak et al. 2015
HAL14	DE_LBK_CP	5210-5006	Halberstadt-Sonntagsfeld	Germany	M	T2b	G2a2a	0.092	1240k capture	Mathieson et al. 2015; Haak et al. 2015
I2008	DE_LBK_CP	5210-4990	Halberstadt-Sonntagsfeld	Germany	F	N1a1a1		0.048	1240k capture	Lipson et al. 2017
I2020	DE_LBK_CP	(5500-4850 BCE)	Halberstadt-Sonntagsfeld	Germany	M	K1a2	G2a2a	0.056	1240k capture	Lipson et al. 2017
I2026	DE_LBK_CP	(5500-4850 BCE)	Halberstadt-Sonntagsfeld	Germany	M	N1a1a3	G2a2a	0.05	1240k capture	Lipson et al. 2017
I2029	DE_LBK_CP	5300-5060	Halberstadt-Sonntagsfeld	Germany	F	K1		0.12	1240k capture	Lipson et al. 2017
I2030	DE_LBK_CP	(5500-4850 BCE)	Halberstadt-Sonntagsfeld	Germany	F	H26		0.225	1240k capture	Lipson et al. 2017
I2032	DE_LBK_CP	(5500-4850 BCE)	Halberstadt-Sonntagsfeld	Germany	F	J1c		0.104	1240k capture	Lipson et al. 2017
I2036	DE_LBK_CP	(5500-4850 BCE)	Halberstadt-Sonntagsfeld	Germany	F	V1		0.292	1240k capture	Lipson et al. 2017
I2037	DE_LBK_CP	5210-5000	Halberstadt-Sonntagsfeld	Germany	M	H1e	G2a2a1	0.08	1240k capture	Lipson et al. 2017
I2038	DE_LBK_CP	(5500-4850 BCE)	Halberstadt-Sonntagsfeld	Germany	F	T2b		0.173	1240k capture	Lipson et al. 2017
DE_LBK_Karsdorf	DE_LBK	5060-4960	Karsdorf	Germany	M	J1c6a	Not provide my authors	1.94338	Shotgun	Krause-Kyora et al. 2018 (not all data)
DE_LBK_Stuttgart	DE_LBK	5310-5080	Viesenhaeuser Hof, Stuttgart-Muehlhausen	Germany	F	T2c1d1		9.651	1240k capture	Lipson et al. 2017; Lazaridis et al. 2014
DE_Blätterhöhle8_CP	NA	4040-3530 (modeled)	Blatterhole Cave	Germany	M	U5b2b2	I2a1	4.577	1240k capture	Lipson et al. 2017
DE_Blätterhöhle5_CP	DE_Blätterhöhle_CP	3700-3120 (modeled)	Blatterhole Cave	Germany	F	H5		5.071	1240k capture	Lipson et al. 2017
DE_Blätterhöhle16_CP	DE_Blätterhöhle_CP	3960-3340 (modeled)	Blatterhole Cave	Germany	M	U5b2a2	R1b1a	0.798	1240k capture	Lipson et al. 2017
DE_Blätterhöhle28_CP	NA	3340-3020	Blatterhole Cave	Germany	M	J1c1b1	R1b1a	0.096	1240k capture	Lipson et al. 2017
DE_Esperstedt_CP	DE_Esperstedt_CP	3360-3090	Esperstedt	Germany	M	T2b	I2a1b1a1	25.372	1240k capture	Mathieson et al. 2015; Haak et al. 2015
DE_Salzmünde_CP	DE_Salzmünde_CP	(3400-3025 BCE)	Salzmuende-Schiebzig	Germany	M	U3a1	G2a2a1	0.091	1240k capture	Mathieson et al. 2015; Haak et al. 2015
DE_TRB_Tangermünde_CP	DE_TRB_Tangermünde_CP	3369-3109	Tangermünde	Germany	M	JT	I2a2a1b	0.85	1240k capture	Rivollat et al. 2020
DE_TRB_Sorsum	DE_TRB_Sorsum	3340-3110	Sorsum	Germany	M	U5b1+16189		0.210477	Shotgun	Krause-Kyora et al. 2018 (not all data)
DE_TRB_ESP30_CP	DE_TRB_Baalberge_ESP_CP	3970-3710	Esperstedt	Germany	M	H1e1a	I	0.086	1240k capture	Mathieson et al. 2015; Haak et al. 2015
DE_TRB_QLB18A_CP	DE_TRB_Baalberge_QLB_CP	3640-3380	Quedlinburg, Site IX	Germany	F	T2e1		0.407	1240k capture	Mathieson et al. 2015; Haak et al. 2015
DE_TRB_QLB15D_CP	DE_TRB_Baalberge_QLB_CP	3650-3530	Quedlinburg, Site IX	Germany	M	HV	R1b1a	0.163	1240k capture	Mathieson et al. 2015; Haak et al. 2015
HU_Neolithic_KO2	HU_Neolithic	5710-5570	Berettyóújfalu-Morotva-Liget	Hungary	F	K1		0.13	Shotgun	Gamba et al. 2014 (Mathieson et al. 2015)
HU_Neolithic_NE1	HU_Neolithic	5310-5070	Polgar Ferenci hat	Hungary	F	U5b2c		22.12	Shotgun	Gamba et al. 2014
HU_Neolithic_NE4	HU_Neolithic	5290-5050	Polgar Ferenci hat	Hungary	F	J1c		0.1	Shotgun	Gamba et al. 2014 (Mathieson et al. 2015)
HU_Neolithic_NE5	HU_Neolithic	5210-4990	Kompolt-Kigyoser	Hungary	M	J1c1	C6	1.04	Shotgun	Gamba et al. 2014 (Mathieson et al. 2015)
HU_Neolithic_NE6	HU_Neolithic	5300-4950	Apc-Berekalya I	Hungary	M	K1a3a3	C6	1.18	Shotgun	Gamba et al. 2014 (Mathieson et al. 2015)
HU_Neolithic_NE7	HU_Neolithic	4490-4360	Apc-Berekalya I	Hungary	M	N1a1a1a	I2a	1.14	Shotgun	Gamba et al. 2014 (Mathieson et al. 2015)
I1508/KO2	HU_Neolithic_CP	5710-5570	Berettyóújfalu-Morotva-Liget	Hungary	F	K1a		0.914	1240k capture	Mathieson et al. 2015; Gamba et al. 2014
I1506/NE1	HU_Neolithic_CP	5310-5070	Polgar Ferenci hat	Hungary	F	U5b2c		0.653573	1240k_capture	Mathieson et al. 2015; Gamba et al. 2014
I1505/NE4	HU_Neolithic_CP	5290-5050	Polgar Ferenci hat	Hungary	F	J1c5		0.659458	1240k_capture	Mathieson et al. 2015; Gamba et al. 2014
I1500/NE5	HU_Neolithic_CP	5210-4990	Kompolt-Kigyoser	Hungary	M	J1c1	C1a2	0.455849	1240k_capture	Mathieson et al. 2015; Gamba et al. 2014
I1496/NE6	HU_Neolithic_CP	5300-4950	Apc-Berekalya I	Hungary	M	K1a3a3	C1a2	0.115716	1240k_capture	Mathieson et al. 2015; Gamba et al. 2014
I1495/NE7	HU_Neolithic_CP	4490-4360	Apc-Berekalya I	Hungary	M	N1a1a1a	I2a1	0.202329	1240k_capture	Mathieson et al. 2015; Gamba et al. 2014
I1893	HU_TDLN_CP	5030-4850	Alsónyék-Elkerülő 2. site	Hungary	M	U8b1b	G2a2b	0.052	1240k capture	Lipson et al. 2017
I1903	HU_TDLN_CP	(4800-4500 BCE)	Bátaszék-Lajvér	Hungary	M	T2f	H2	0.906	1240k capture	Lipson et al. 2017
I1906	HU_TDLN_CP	(4800-4500 BCE)	Csabdi-Télizöldes	Hungary	M	H	H	0.52	1240k capture	Lipson et al. 2017
I1905	HU_TDLN_CP	4830-4600	Csabdi-Télizöldes	Hungary	M	T2b	I2c	0.43	1240k capture	Lipson et al. 2017
I1891	HU_TDLN_CP	5200-4840	Fajsz-Garadomb	Hungary	F	H		0.486	1240k capture	Lipson et al. 2017
I1902	HU_TDLN_CP	(4800-4500 BCE)	Felsőörs-Bárókert	Hungary	M	H44	J2a	0.157	1240k capture	Lipson et al. 2017
I4184	HU_TDLN_CP	4930-4720	Szemely-Hegyes	Hungary	F	K1a		0.521	1240k capture	Lipson et al. 2017
I2352	HU_TDLN_CP	(4800-4500 BCE)	Veszprém Jutasi út	Hungary	M	U8b1a2b	H	0.103	1240k capture	Lipson et al. 2017
I1899	HU_TDLN_CP	(4800-4500 BCE)	Veszprém Jutasi út	Hungary	M	T2b	C1a2	0.336	1240k capture	Lipson et al. 2017
I1901	HU_TDLN_CP	4940-4740	Veszprém Jutasi út	Hungary	M	J1c2	G2a2a1	0.619	1240k capture	Lipson et al. 2017
PL_BKG_N25	PL_BKG	(4600-4000 BCE)	Oslonki	Poland	F	K2a		2.49	Shotgun	Fernandes et al. 2018
PL_BKG_N26	PL_BKG	4330-4070	Konary	Poland	M	T2b30	ND	2.27	Shotgun	Fernandes et al. 2018
PL_BKG_N27	PL_BKG	(4600-4000 BCE)	Oslonki	Poland	M	V14	ND	1.92	Shotgun	Fernandes et al. 2018
PL_BKG_N28	PL_BKG	4250-4000	Oslonki	Poland	M	T2b	ND	1.8	Shotgun	Fernandes et al. 2018
PL_BKG_N31	PL_BKG	4320-4050	Oslonki	Poland	F	H26		1.82	Shotgun	Fernandes et al. 2018
PL_BKG_N36	PL_BKG	(4600-4000 BCE)	Konary	Poland	F	J1c5		1.92	Shotgun	Fernandes et al. 2018
PL_BKG_N42	NA	4230-3980	Oslonki	Poland	F	U5b2a1a		0.71	Shotgun	Fernandes et al. 2018
PL_GAC_N38	PL_GAC_Brzesc_Kujawski	3260-2900	Brzesc Kujawski	Poland	F	T2c1-146		2.12	Shotgun	Fernandes et al. 2018
I2403	PL_GAC_Kierzkowo_CP	2870-2580	Kierzkowo	Poland	M	U5b2b1	I2a2	0.318	1240k capture	Mathieson et al. 2018
I2405	PL_GAC_Kierzkowo_CP	3340-3020	Kierzkowo	Poland	M	W5	I2a2	0.082	1240k capture	Mathieson et al. 2018
I2433	PL_GAC_Kierzkowo_CP	3100-2920	Kierzkowo	Poland	F	H28		0.97	1240k capture	Mathieson et al. 2018
I2434	PL_GAC_Kierzkowo_CP	(3400-2800 BCE)	Kierzkowo	Poland	F	U5b1d1		0.107	1240k capture	Mathieson et al. 2018
I2440	PL_GAC_Kierzkowo_CP	3100-2920	Kierzkowo	Poland	M	H1b	I2	0.196	1240k capture	Mathieson et al. 2018
I2441	PL_GAC_Kierzkowo_CP	(3400-2800 BCE)	Kierzkowo	Poland	M	K1b1a1	I2a2a1b	0.752	1240k capture	Mathieson et al. 2018
PL_GAC_Koszyce1	PL_GAC_Koszyce	2880-2710 (modeled)	Koszyce, site 3	Poland	F	T2b		2.8	Shotgun	Schroeder et al. 2019
PL_GAC_Koszyce3	PL_GAC_Koszyce	2880-2710 (modeled)	Koszyce, site 3	Poland	F	H27+16093		1.3	Shotgun	Schroeder et al. 2019
PL_GAC_Koszyce5	PL_GAC_Koszyce	2880-2710 (modeled)	Koszyce, site 3	Poland	M	HV0a	I2a2a	3.9	Shotgun	Schroeder et al. 2019
PL_GAC_Koszyce7	PL_GAC_Koszyce	2880-2710 (modeled)	Koszyce, site 3	Poland	M	HV16	I2a2a	2.1	Shotgun	Schroeder et al. 2019
PL_GAC_Koszyce8	PL_GAC_Koszyce	2880-2710 (modeled)	Koszyce, site 3	Poland	F	J1c3f		3	Shotgun	Schroeder et al. 2019
PL_GAC_Koszyce12	PL_GAC_Koszyce	2880-2710 (modeled)	Koszyce, site 3	Poland	F	K1a1b1e		3.7	Shotgun	Schroeder et al. 2019
PL_GAC_Koszyce14	PL_GAC_Koszyce	2880-2710 (modeled)	Koszyce, site 3	Poland	F	HV0a		3	Shotgun	Schroeder et al. 2019
PL_GAC_Mierzanowice	PL_GAC_Mierzanowice	NA	Mierzanowice 1	Poland	M	H	I2a2a	0.32	Shotgun	Schroeder et al. 2019
PL_GAC_Sandomierz2	PL_GAC_Sandomierz	NA	Sandomierz 78, grave 2	Poland	M	U5b2	I2a2a	0.36	Shotgun	Schroeder et al. 2019
PL_GAC_Sandomierz8	PL_GAC_Sandomierz	2990-2700	Sandomierz 78, grave 8	Poland	M	J1c4	I2a2a	0.52	Shotgun	Schroeder et al. 2019
PL_TRB_N18	PL_TRB_Pikutkowo	3640 -3390	Pikutkowo	Poland	F	N1a1a1		2.12	Shotgun	Fernandes et al. 2018
PL_TRB_N19	PL_TRB_N19	3640-3390	Pikutkowo	Poland	F	V14		2.07	Shotgun	Fernandes et al. 2018
PL_TRB_N20	PL_TRB_Pikutkowo	3640-3390	Pikutkowo	Poland	M	H3t	ND	0.94	Shotgun	Fernandes et al. 2018
PL_Zlota_Ksiaznice1	PL_Zlota_Ksiaznice	2900-2640	Ksiaznice, grave 3ZC	Poland	F	J1c3f		0.58	Shotgun	Schroeder et al. 2019
PL_Zlota_Ksiaznice2	PL_Zlota_Ksiaznice	(2900-2630 BCE)	Ksiaznice, grave 3ZC	Poland	F	H5a1		0.51	Shotgun	Schroeder et al. 2019
PL_Zlota_Ksiaznice4	PL_Zlota_Ksiaznice	2900-2670	Ksiaznice, grave 3ZC	Poland	F	K1a+195		0.39	Shotgun	Schroeder et al. 2019
PL_Zlota_Wilczyce	PL_Zlota_Wilczyce	NA	Wilczyce 90, grave 10	Poland	M	U5b	I2a2a	0.33	Shotgun	Schroeder et al. 2019
SE_TRB_ans003	SE_TRB_Ansarve_I	3490-3110	Ansarve, Gotland	Sweden	F	T2b8		0.138784	Shotgun	Fraser et al. 2018a; 2018b; Sanchez-Quinto et al. 2019
SE_TRB_ans005	SE_TRB_Ansarve_I	3500-3130	Ansarve, Gotland	Sweden	F	K1a2b		0.127388	Shotgun	Fraser et al. 2018a; 2018b; Sanchez-Quinto et al. 2019
SE_TRB_ans008	SE_TRB_Ansarve_II	3340-3030	Ansarve, Gotland	Sweden	M	J1c5	I2a1b1a1	1.94328	Shotgun	Fraser et al. 2018a; 2018b; Sanchez-Quinto et al. 2019
SE_TRB_ans014	SE_TRB_Ansarve_II	3330-2950	Ansarve, Gotland	Sweden	M	J1c5	I2a1b1a1	2.58391	Shotgun	Fraser et al. 2018a; 2018b; Sanchez-Quinto et al. 2019
SE_TRB_ans016	SE_TRB_Ansarve_III	2810-2580	Ansarve, Gotland	Sweden	M	H7d	I2a1b	0.327424	Shotgun	Fraser et al. 2018a; 2018b; Sanchez-Quinto et al. 2019
SE_TRB_ans017	NA	3330-2930	Ansarve, Gotland	Sweden	M	HV0a	I2a1b1a1	7.5	Shotgun	This study and Fraser et al. 2018a; 2018b; Sanchez-Quinto et al. 2019
SE_TRB-ans017DR	NA	3330-2930	Ansarve, Gotland	Sweden	M	HV0a	I2a1b1a1	27.42	Shotgun	This study
SE_TRB_Gökhem2	SE_TRB_Gökhem2/ SE_TRB_mainland	3100-2800	Gökhem, Västergötland	Sweden	F	H1c		1.33	Shotgun	Skoglund et al. 2012;, Skoglund et al. 2014; Günther et al. 2015
SE_TRB_ros005	SE_TRB_Rössberga/ SE_TRB_mainland	3090-2920	Rössberga, Västergötland	Sweden	M	J1c5	IJ-M429*	0.85	Shotgun	Malmström et al. 2019
SE_TRB_ros003	SE_TRB_Rössberga/ SE_TRB_mainland	3330-2930	Rössberga, Västergötland	Sweden	F	K1b1a1		0.37	Shotgun	Malmström et al. 2019
SE_TRB_Saxtorp_CP	SE_TRB_Saxtorp_CP	3950-3650	Saxtorp, Scania	Sweden	F	T2b		0.517	1240k capture	Mittnik et al. 2018
LT__LN_Plinkaigalis241_CP	LT__LN_Plinkaigalis241_CP	2860-2410	Plinkaigalis	Lithuania	F	I2		0.213	1240k capture	Mittnik et al. 2018
LT__LN_Plinkaigalis242_CP	LT__LN_Plinkaigalis242_CP	3260-2630	Plinkaigalis	Lithuania	F	W6a		2.574	1240k capture	Mittnik et al. 2018
EE_CWC_Ardu2	EE_CWC_Ardu2	2870_2510	Ardu	Estonia	M	U5b2c	R1a-Z645	1.02	Shotgun	Saag et al. 2017
LV_CWC_LN1	LV_CWC_LN1	3090-2680	Zvejnieki	Latvia	F	U5a1		0.26	Shotgun	Jones et al. 2017
DK_MN_Steppe_RISE94	DK_MN_Steppe_RISE94	2850-2490	Kyndeløse	Denmark	M	J1c4	R1a1a1	0.31	Shotgun	allentoft2015
DE_CWC_RISE434	DE_CWC_RISE434	2880-2630	Tiefbrunn	Germany	M	U4	R1	0.086	Shotgun	allentoft2015
DE_CWC_RISE435	DE_CWC_RISE435	2860-2500	Tiefbrunn	Germany	F	J1b1a1		0.053	Shotgun	allentoft2015
DE_CWC_RISE436	DE_CWC_RISE436	2870-2580	Tiefbrunn	Germany	M	U5b1c2	R1b1	0.068	Shotgun	allentoft2015
DE_CWC_RISE446	DE_CWC_RISE446	2830-2470	Bergrheinfeld	Germany	M	U5b1c2	R1a1a1	0.161	Shotgun	allentoft2015
PL_CWC_poz81	PL_CWC_poz81	2880-2630	Obłaczkowo	Poland	M	U4b1b2	R1a-M417	1.87	Shotgun	Malmström et al. 2019
PL_CWC_poz44	PL_CWC_poz44	2870-2580	Obłaczkowo	Poland	F	U3a'c		0.11	Shotgun	Malmström et al. 2019
RU_Yamnaya_RISE546	RU_Yamnaya_RISE546	NA	Temrta IV	Russia	M	U5a1d2b	R1b1a1a2	0.12	Shotgun	allentoft2015
RU_Yamnaya_RISE547	RU_Yamnaya_RISE547	2890-2630	Temrta IV	Russia	M	T2a1a	R1b1a1a2a2	0.658	Shotgun	allentoft2015
RU_Yamnaya_RISE548	RU_Yamnaya_RISE548	NA	Temrta IV	Russia	M	U4	R1b1a1a2a2	0.87	Shotgun	allentoft2015
RU_Yamnaya_RISE550	RU_Yamnaya_RISE550	3330-2640	Peshany V	Russia	M	U5a1i	R1b1a1a2	0.421	Shotgun	allentoft2015
RU_Yamnaya_RISE552	RU_Yamnaya_RISE552	2850-2140	Ulan IV	Russia	M	T2a1a	I2a2a1b1b2	2.343	Shotgun	allentoft2015
RU_Yamnaya_I0231	RU_Yamnaya_I0231	2920-2760	Ekaterinovka, Samara	Russia	M	U4a1a or U4a1d	R1b1a1a2a2	6.199	1240k capture	mathieson2015
RU_Yamnaya_I0370	RU_Yamnaya_I0370	(3300-2700 BCE)	Ishkinovka, Samara	Russia	M	H13a1a1	R1b1a1a2a2	1.043	1240k capture	mathieson2015
RU_Yamnaya_I0443	RU_Yamnaya_I0443	(3300-2700 BCE)	Lopatino, Samara	Russia	M	W3a1a	R1b1a1a2a	5.317	1240k capture	mathieson2015
SE_BAC_RISE61	SE_BAC_RISE61	2620-2470	Viby	Sweden	M	K1a2a	R1a1a1	0.74	Shotgun	allentoft2015
SE_BAC_ber1	SE_BAC_ber1	2620-2470	Bergsgraven, Linköping	Sweden	M	U4c1a	R1a_Z283	3.24	Shotgun	Malmström et al. 2019
SE_BAC_ber2	SE_BAC_ber2	2640-2480	Bergsgraven, Linköping	Sweden	F	N1a1a1a1		0.48	Shotgun	Malmström et al. 2019
SE_MN_Steppe_oll007	SE_MN_Steppe_oll007	2860-2500	Öllsjö	Sweden	F	H1c		1.24	Shotgun	Malmström et al. 2019
SE_LN_ans010	SE_LN_ans010	2030-1890	Ansarve, Gotland	Sweden	M	U5b2a1a1	ND	0.027	Shotgun	This study, and Fraser et al. 2018a; 2018c
