## Extended Tables for "Ancestry, admixture, and pathogens in contemporaneous Neolithic farmers and foragers on the Island of Gotland"

### Sheet: Table S5. 
	Table S5. Individuals used as source groups for popgen analyses
	WHG_CP data			Anatolian_Neolithic_CP data			LBK_CP data
	WHG_CP	XLoschbourX		Anatolian_Neolithic_CP	I0707		DE_LBK_CP	UWS4
	WHG_CP	XBichonX		Anatolian_Neolithic_CP	I0708		DE_LBK_CP	HAL2
	WHG_CP	Iboussieres25-1		Anatolian_Neolithic_CP	I0709		DE_LBK_CP	HAL4
	WHG_CP	Iboussieres31-2		Anatolian_Neolithic_CP	I0745		DE_LBK_CP	HAL5
	WHG_CP	BerryAuBac		Anatolian_Neolithic_CP	I0746		DE_LBK_CP	CPHAL34
	WHG_CP	Falkenstein		Anatolian_Neolithic_CP	I1583		DE_LBK_CP	CPHAL14
	WHG_CP	I2158		Anatolian_Neolithic_CP	I0736		DE_LBK_CP	HAL19
	WHG_CP	Rochedane		Anatolian_Neolithic_CP	I0744		DE_LBK_CP	HAL24
	WHG_CP	I1875		Anatolian_Neolithic_CP	I1096		DE_LBK_CP	HAL25
	WHG_CP	I0585		Anatolian_Neolithic_CP	I1101		DE_LBK_CP	KAR6
	WHG_CP	Chaudardes1		Anatolian_Neolithic_CP	I1103		DE_LBK_CP	KAR16A
				Anatolian_Neolithic_CP	I1579		DE_LBK_CP	LBK1992
				Anatolian_Neolithic_CP	I1580		DE_LBK_CP	LBK2155
	SHG_Motala_CP data			Anatolian_Neolithic_CP	I1581		DE_LBK_CP	LBK1976
	SHG_Motala_CP	CP_Motala1		Anatolian_Neolithic_CP	I1585		DE_LBK_CP	I2008
	SHG_Motala_CP	CP_Motala2		Anatolian_Neolithic_CP	I1097		DE_LBK_CP	I2014
	SHG_Motala_CP	CP_Motala4		Anatolian_Neolithic_CP	I1098		DE_LBK_CP	I2016
	SHG_Motala_CP	CP_Motala6		Anatolian_Neolithic_CP	I1099		DE_LBK_CP	I2017
	SHG_Motala_CP	CP_Motala12		Anatolian_Neolithic_CP	I1100		DE_LBK_CP	I2020
				Anatolian_Neolithic_CP	I1102		DE_LBK_CP	I2021
							DE_LBK_CP	I2022
	SHG_Gotland						DE_LBK_CP	I2026
	SHG_Gotland	sbj001					DE_LBK_CP	I2029
	SHG_Gotland	sf913					DE_LBK_CP	I2030
	SHG_Gotland	sf12					DE_LBK_CP	I2032
							DE_LBK_CP	I2036
	EHG_CP data						DE_LBK_CP	I2037
	EHG_CP	UzOO77					DE_LBK_CP	I2038
	EHG_CP	Karelia
	EHG_CP	Samara
	EHG_CP	Karelia2
	EHG_CP	Popovo2

### Sheet: Table S6.1
Table S6.1 DATES results for SHG_Motala_CP vs. DE_LBK_CP. Admixture time shown in generations and years (25 years generation). Individuals in Fig. 3B marked in yellow.
			Admixture time in generations			Admixture time in years
Source1	Source2	Target	Time2Admix (Gen)	SE		PE (Time in yrs * 25)	SE (Time in yrs * 25)
SHG_Motala_CP	DE_LBK_CP	SE_TRB_Saxtorp_CP	21.014	12.555		525.35	313.875
SHG_Motala_CP	DE_LBK_CP	SE_TRB_Gökhem2	48.817	15.605		1220.42	390.125
SHG_Motala_CP	DE_LBK_CP	SE_TRB_ans017	21.254	10.651		531.35	266.275
SHG_Motala_CP	DE_LBK_CP	SE_TRB_ans016	19.286	12.844		482.15	321.1
SHG_Motala_CP	DE_LBK_CP	SE_TRB_ans014	30.977	9.949		774.425	248.725
SHG_Motala_CP	DE_LBK_CP	SE_TRB_ans008	44.494	20.525		1112.35	513.125
SHG_Motala_CP	DE_LBK_CP	SE_TRB_ans005	20.469	9.957		511.725	248.925
SHG_Motala_CP	DE_LBK_CP	SE_TRB_ans003	42.258	27.496		1056.45	687.4
SHG_Motala_CP	DE_LBK_CP	SE_TRB_ros005	136.611	37.261		3415.27	931.525
SHG_Motala_CP	DE_LBK_CP	SE_TRB_ros003	-12.773	14.255		-319.325	356.375
SHG_Motala_CP	DE_LBK_CP	SE_PWC_hem005	17.479	20.673		436.975	516.825
SHG_Motala_CP	DE_LBK_CP	SE_PWC_hem004	13.491	6.115		337.275	152.875
SHG_Motala_CP	DE_LBK_CP	SE_PWC_hem001	-416.23	165.66		-10405.8	4141.5
SHG_Motala_CP	DE_LBK_CP	SE_PWC_ajv70	77.936	33.721		1948.4	843.025
SHG_Motala_CP	DE_LBK_CP	SE_PWC_ajv58	30.54	20.63		763.5	515.75
SHG_Motala_CP	DE_LBK_CP	SE_PWC_ajv54	16.175	9.91		404.375	247.75
SHG_Motala_CP	DE_LBK_CP	SE_PWC_ajv36	7.292	2.424		182.3	60.6
SHG_Motala_CP	DE_LBK_CP	SE_PWC_ajv28	58.057	10.331		1451.42	258.275
SHG_Motala_CP	DE_LBK_CP	SE_PWC_ajv59	-45.325	40.136		-1133.12	1003.4
SHG_Motala_CP	DE_LBK_CP	SE_PWC_vbj018	16.929	2.745		423.225	68.625
SHG_Motala_CP	DE_LBK_CP	SE_PWC_vbj017	48.16	19.667		1204	491.675
SHG_Motala_CP	DE_LBK_CP	SE_PWC_vbj013	13.535	10.607		338.375	265.175
SHG_Motala_CP	DE_LBK_CP	SE_PWC_vbj012	25.982	8.765		649.55	219.125
SHG_Motala_CP	DE_LBK_CP	SE_PWC_vbj008	40.992	14.867		1024.8	371.675
SHG_Motala_CP	DE_LBK_CP	SE_PWC_vbj007	61.199	25.444		1529.97	636.1
SHG_Motala_CP	DE_LBK_CP	SE_PWC_vbj006	47.063	12.027		1176.58	300.675
SHG_Motala_CP	DE_LBK_CP	SE_PWC_vbj004	54.973	11.922		1374.33	298.05
SHG_Motala_CP	DE_LBK_CP	SE_PWC_vbj002	27.41	8.722		685.25	218.05
SHG_Motala_CP	DE_LBK_CP	SE_PWC_vbj001	13.448	3.724		336.2	93.1

### Sheet: Table S6.2
Table S6.2 DATES results for WHG_CP vs. DE_LBK_CP. Admixture time shown in generations and years (25 years generation).
			Admixture time in generations			Admixture time in years
Source1	Source2	Target	Time2Admix (Gen)	SE		PE (Time in yrs * 25)	SE (Time in yrs * 25)
WHG_CP	DE_LBK_CP	SE_TRB_Saxtorp_CP	22.915	9.946		572.875	248.65
WHG_CP	DE_LBK_CP	SE_TRB_Gökhem2	43.738	11.99		1093.45	299.75
WHG_CP	DE_LBK_CP	SE_TRB_ans017	78.967	23.039		1974.17	575.975
WHG_CP	DE_LBK_CP	SE_TRB_ans016	94.923	37.433		2373.07	935.825
WHG_CP	DE_LBK_CP	SE_TRB_ans014	25.813	10.958		645.325	273.95
WHG_CP	DE_LBK_CP	SE_TRB_ans008	45.123	16.43		1128.08	410.75
WHG_CP	DE_LBK_CP	SE_TRB_ans005	33.028	20.072		825.7	501.8
WHG_CP	DE_LBK_CP	SE_TRB_ans003	30.178	9.795		754.45	244.875
WHG_CP	DE_LBK_CP	SE_TRB_ros005	71.266	11.851		1781.65	296.275
WHG_CP	DE_LBK_CP	SE_TRB_ros003	-35.754	25.261		-893.85	631.525
WHG_CP	DE_LBK_CP	SE_PWC_hem005	47.022	30.549		1175.55	763.725
WHG_CP	DE_LBK_CP	SE_PWC_hem004	31.715	5.966		792.875	149.15
WHG_CP	DE_LBK_CP	SE_PWC_hem001	28.855	23.836		721.375	595.9
WHG_CP	DE_LBK_CP	SE_PWC_ajv70	85.573	20.114		2139.32	502.85
WHG_CP	DE_LBK_CP	SE_PWC_ajv58	58.541	21.081		1463.52	527.025
WHG_CP	DE_LBK_CP	SE_PWC_ajv54	58.284	24.282		1457.1	607.05
WHG_CP	DE_LBK_CP	SE_PWC_ajv36	74.782	48.639		1869.55	1215.98
WHG_CP	DE_LBK_CP	SE_PWC_ajv28	71.164	28.103		1779.1	702.575
WHG_CP	DE_LBK_CP	SE_PWC_ajv59	276.182	242.066		6904.55	6051.65
WHG_CP	DE_LBK_CP	SE_PWC_vbj018	34.277	14.244		856.925	356.1
WHG_CP	DE_LBK_CP	SE_PWC_vbj017	122.593	75.55		3064.83	1888.75
WHG_CP	DE_LBK_CP	SE_PWC_vbj013	-3.86	33.668		-96.5	841.7
WHG_CP	DE_LBK_CP	SE_PWC_vbj012	83.617	25.283		2090.43	632.075
WHG_CP	DE_LBK_CP	SE_PWC_vbj008	33.168	24.392		829.2	609.8
WHG_CP	DE_LBK_CP	SE_PWC_vbj007	46.945	23.376		1173.62	584.4
WHG_CP	DE_LBK_CP	SE_PWC_vbj006	52.454	22.605		1311.35	565.125
WHG_CP	DE_LBK_CP	SE_PWC_vbj004	33.107	10.973		827.675	274.325
WHG_CP	DE_LBK_CP	SE_PWC_vbj002	22.203	13.437		555.075	335.925
WHG_CP	DE_LBK_CP	SE_PWC_vbj001	16.735	11.627		418.375	290.675

### Sheet: Table S7.1
Table S7.1. hapROH Ne estimation, Individual level
sample	Ne PE	Ne CI Lower	Ne CI higher	dates
Central_EU_RISE489	1747.89	668.49	7065.13	2745
Central_EU_Iceman	5284.38	1194.95	50000	3240
DE_TRB_QLB15D_CP	1760.02	673.13	7114.15	3590
DE_Esperstedt_CP	5284.38	1194.95	50000	3225
DE_TRB_Sorsum	5284.38	1194.95	50000	3225
DE_TRB_Tangermünde_CP	392.52	235.31	721.32	3239
DE_Blätterhöhle8_CP	1047.83	483.01	2935.88	3410
DE_LBK_Karsdorf	50000	2610.28	50000	5010
DE_LBK_Stuttgart	5284.38	1194.95	50000	5190
CZ_STK_kol6	2646.63	851.53	15866.1	4825
HU_Neolithic_NE1	5284.38	1194.95	50000	5240
HU_Neolithic_NE5	5284.38	1194.95	50000	5100
HU_Neolithic_NE6	50000	2610.28	50000	5125
HU_Neolithic_NE7	NA	NA	NA	4425
PL_TRB_N18	2646.63	851.53	15866.1	3515
PL_TRB_N20	50000	2610.28	50000	3515
PL_BKG_N25	5284.38	1194.95	50000	4300
PL_BKG_N26	50000	2610.28	50000	4200
PL_BKG_N27	50000	2610.28	50000	4300
PL_BKG_N28	5284.38	1194.95	50000	4125
PL_BKG_N31	2646.63	851.53	15866.1	4185
PL_BKG_N36	2628.4	845.66	15866.1	4300
PL_BKG_N38	1760.02	673.13	7065.13	3080
PL_BKG_N42	50000	2610.28	50000	4105
PL_GAC_Koszyce1	2646.63	851.53	15866.1	2795
PL_GAC_Koszyce3	NA	NA	NA	2795
PL_GAC_Koszyce5	2646.63	851.53	15866.1	2795
PL_GAC_Koszyce7	5284.38	1194.95	50000	2795
PL_GAC_Koszyce8	869.38	423.54	2195.9	2795
PL_GAC_Koszyce12	5284.38	1194.95	50000	2795
PL_GAC_Koszyce14	5284.38	1194.95	50000	2795
PL_GAC_Mierzanowice	869.38	423.54	2195.9	2845
PL_GAC_Sandomierz2	NA	NA	NA	2845
PL_GAC_Sandomierz8	NA	NA	NA	2845
PL_GAC_Sandomierz8	NA	NA	NA	2845
PL_Zlota_Ksiaznice1	NA	NA	NA	2785
PL_Zlota_Ksiaznice2	50000	2610.28	50000	2765
PL_Zlota_Ksiaznice4	1760.02	673.13	7065.13	2770
PL_Zlota_Wilczyce	5284.38	1194.95	50000	2845
SE_TRB_ans008	1047.83	483.01	2935.88	3185
SE_TRB_ans014	1316.41	562.37	4235.43	3140
SE_TRB_ans016	1047.83	483.01	2935.88	2695
SE_TRB_ros003	2646.63	851.53	15866.1	3130
SE_TRB_ros005	746.7	381.81	1747.89	3005
SE_TRB__Gökhem2	1747.89	668.49	7065.13	2950
SE_TRB_Saxtorp_CP	50000	2610.28	50000	3800
SE_PWC_ajv28	341.83	209.21	598.48	2785
SE_PWC_ajv36	466.59	268.35	912.5	2940
SE_PWC_ajv54	368.84	222.65	659.31	2790
SE_PWC_ajv58	432.42	252.16	811.3	2455
SE_PWC_ajv70	395.25	235.31	726.33	2745
SE_PWC_vbj001	368.84	222.65	659.31	2665
SE_PWC_vbj006	578.14	314.61	1211.59	2815
SE_PWC_vbj008	395.25	235.31	726.33	2665
SE_PWC_vbj012	521.18	291.57	1047.83	2945.5
SE_PWC_vbj013	469.83	270.21	912.5	2755.5
SE_PWC_vbj018	341.83	210.67	602.63	2805
SE_PWC_hem001	469.83	270.21	912.5	2945
SE_PWC_hem004	645.77	344.2	1430.3	3110
SE_PWC_hem005	869.38	423.54	2195.9	3180

### Sheet: Table S7.2
Table S7.2. hapROH Ne estimation, Group level
Sample	Ne PE	Ne CI Lower	Ne CI higher
CE_Farmers_all	2136	1543.33	3081.48
Central_EU_CA_BA	2646.63	1130.64	8515.33
DE_LBK	5284.38	2035.07	21212.8
DE_TRB_CP	2646.63	1138.49	8515.33
HU_Neolithic	7946.41	2574.43	47637.5
PL_Farmers_all	3102.86	2273.15	4414.85
PL_BKG	4119.89	2288.92	8515.33
PL_TRB_Pikutkowo	5284.38	1712	31898.8
PL_GAC_Koszyce	2435.89	1480.61	4414.85
PL_Zlota_Ksiaznice	3538.51	1353.33	14204.4
SE_TRB_all	1420.44	984.61	2136
SE_TRB_Ansarve	1122.85	692.01	1993.29
SE_TRB_mainland	1760.02	1047.83	3279.34
SE_PWC_Ajvide	395.25	312.44	510.48
SE_PWC_Hemmor	623.83	429.44	951.15
SE_PWC_Västerbjers	429.44	341.83	547.03
SE_PWC_all	444.55	384.46	521.18

### Sheet: Table S8.
Table S8. ancIBD results for all pairs of Ansarve and PWC individuals with > 0.4x coverage, except ans003 (0.14x) and ans005 (0.13x).
iid1	iid2	max_IBD	sum_IBD>8	n_IBD>8	sum_IBD>12	n_IBD>12	sum_IBD>16	n_IBD>16	sum_IBD>20	n_IBD>20	relatedness~
ans014	ans17DR	162.357	2044.21	47	1993.09	42	1934.41	38	1772.89	29	2nd degree
vbj001	vbj008	175.167	1482.18	24	1445.45	20	1419.65	18	1399.79	17	2nd degree grandparent/child
vbj012	vbj018	150.428	991.579	25	919.4	18	889.574	16	855.707	14	3rd degree
vbj001	vbj013	88.0222	788.651	27	715.173	19	671.937	16	653.875	15	3rd degree
ans003	ans005	70.1899	784.201	33	676.243	22	584.079	15	532.873	12	3rd degree
vbj006	vbj013	52.5775	445.613	22	356.904	13	283.732	8	246.287	6	3rd degree great-grandparent/child
vbj001	vbj018	32.1779	368.368	26	249.173	13	162.6	7	130.378	5	4th degree
hem004	hem005	102.507	349.393	16	303.671	11	278.159	9	194.996	4	4th degree
vbj012	vbj013	109.176	335.216	16	264.701	9	224.176	6	189.139	4	4th degree
vbj013	vbj018	66.7585	320.326	18	247.823	10	206.146	7	153.131	4	4th degree
ajv36	hem005	37.5505	316.74	20	192.606	8	164.49	6	147.778	5	4th degree
ajv58	ajv70	52.4934	303.226	19	198.385	8	186.159	7	151.101	5	4th degree
ajv54	hem005	28.1203	258.005	18	179.325	10	110.666	5	73.991	3	5th degree
ajv54	vbj013	73.4384	257.815	17	128.542	4	116.292	3	116.292	3	5th degree
vbj006	vbj018	48.185	257.568	16	161.225	6	148.027	5	110.893	3	5th degree
ajv36	vbj001	32.7943	256.934	17	180.466	9	121.51	5	102.138	4	5th degree
hem005	vbj013	33.6823	244.351	17	155.373	8	114.198	5	79.552	3	5th degree
ajv28	vbj001	36.5443	235.598	17	156.278	9	93.1181	4	58.1806	2	5th degree
ajv54	vbj001	24.96	223.717	17	142.003	8	114.356	6	46.1564	2	5th degree
hem005	vbj001	29.2273	223.275	16	137.608	7	92.1045	4	57.0604	2	5th degree
vbj008	vbj013	34.3482	222.136	14	143.207	6	130.313	5	113.612	4	5th degree
ajv28	hem005	26.772	220.793	14	170.098	9	127.779	6	51.5456	2	5th degree
ajv36	vbj012	40.5639	219.049	13	136.812	5	136.812	5	136.812	5	5th degree
hem005	vbj008	26.5844	213.378	15	151.95	9	82.9926	4	48.0398	2	5th degree
vbj001	vbj006	58.0124	212	12	169.901	8	114.371	4	78.4217	2	5th degree
ajv58	vbj013	21.1032	211.212	18	103.386	7	38.4739	2	21.1032	1	5th degree
ajv28	hem004	26.382	206.418	15	126.732	7	99.0081	5	47.0763	2	5th degree
ajv28	vbj013	24.504	202.578	15	124.005	7	85.379	4	68.9175	3	5th degree
vbj006	vbj012	94.2009	200.689	11	134	4	94.2009	1	94.2009	1	5th degree
ajv58	hem005	19.5056	195.667	16	93.6681	6	36.9304	2	0	0	5th degree
vbj008	vbj018	20.8263	195.302	15	119.467	7	61.3963	3	61.3963	3	5th degree
ajv54	ajv70	19.665	179.582	14	102.413	6	58.524	3	0	0	~6th-7th degree
vbj008	vbj012	21.7234	178.963	13	119.09	7	79.9092	4	41.8897	2	~6th-7th degree
vbj001	vbj012	39.1668	178.586	12	122.446	6	93.1182	4	60.2414	2	~6th-7th degree
ajv54	vbj008	23.7777	178.009	15	67.8309	4	40.5406	2	23.7777	1	~6th-7th degree
ajv36	vbj002	14.7794	177.05	16	55.6002	4	0	0	0	0	~6th-7th degree
hem005	vbj004	26.1976	176.343	14	85.0314	5	44.5483	2	26.1976	1	~6th-7th degree
ajv28	ajv70	41.7462	175.709	13	98.5228	5	74.2897	3	41.7462	1	~6th-7th degree
ajv70	hem005	21.1181	159.364	12	110.302	7	40.4657	2	21.1181	1	~6th-7th degree
vbj006	vbj008	28.7486	158.357	12	91.467	5	65.3657	3	28.7486	1	~6th-7th degree
ajv70	hem004	24.5688	157.488	12	100.376	6	62.3767	3	45.0562	2	~6th-7th degree
ajv36	ajv54	21.3089	145.685	11	96.259	6	41.9258	2	41.9258	2	~6th-7th degree
ajv58	vbj008	16.4004	142.899	12	74.1814	5	16.4004	1	0	0	~6th-7th degree
ajv28	vbj002	17.9808	140.686	13	47.739	3	34.2224	2	0	0	~6th-7th degree
ans003	ans014	21.7405	139.065	10	110.041	7	39.3968	2	21.7405	1	~6th-7th degree
ajv28	ajv54	21.5892	138.535	11	81.8087	5	37.9326	2	21.5892	1	~6th-7th degree
ajv28	vbj018	18.2167	138.254	11	93.7496	6	51.5022	3	0	0	~6th-7th degree
hem005	vbj006	19.8699	134.555	10	95.5616	6	56.0224	3	0	0	~6th-7th degree
ajv28	vbj008	26.2173	132.484	9	103.677	6	65.8919	3	46.7939	2	~6th-7th degree
ajv28	vbj012	31.1015	132.002	11	69.5092	4	31.1015	1	31.1015	1	~6th-7th degree
ajv54	vbj018	30.7869	130.991	11	43.9069	2	30.7869	1	30.7869	1	~6th-7th degree
ajv58	hem004	20.2782	128.819	12	32.2792	2	20.2782	1	20.2782	1	~6th-7th degree
ajv36	vbj018	14.5362	125.403	11	55.2215	4	0	0	0	0	~6th-7th degree
ajv70	vbj012	22.2621	125.188	10	76.6805	5	38.8714	2	22.2621	1	~6th-7th degree
ajv54	hem004	13.2386	124.135	12	25.9014	2	0	0	0	0	~6th-7th degree
ajv36	vbj004	22.1639	123.67	10	54.547	3	42.2557	2	42.2557	2	~6th-7th degree
ajv54	vbj004	20.933	123.473	9	87.2343	5	74.5796	4	20.933	1	~6th-7th degree
ajv54	vbj012	18.7812	123.333	10	61.542	4	18.7812	1	0	0	~6th-7th degree
vbj004	vbj018	20.888	121.904	10	53.5879	3	38.6525	2	20.888	1	~6th-7th degree
vbj004	vbj013	17.7483	121.071	9	93.6658	6	50.7394	3	0	0	~6th-7th degree
ajv36	ajv70	25.2672	120.917	9	74.871	4	46.0876	2	46.0876	2	~6th-7th degree
ajv28	ajv36	18.0314	119.263	10	71.8003	5	18.0314	1	0	0	~6th-7th degree
vbj004	vbj006	30.8068	116.623	8	80.4583	4	51.8466	2	51.8466	2	~6th-7th degree
ajv36	vbj008	19.4515	116.107	10	50.1048	3	19.4515	1	0	0	~6th-7th degree
ajv36	vbj013	24.7481	114.657	9	54.3624	3	41.8803	2	24.7481	1	~6th-7th degree
ans008	ans016	44.6174	112.408	7	74.3205	3	44.6174	1	44.6174	1	~6th-7th degree
ajv28	ajv58	25.069	112.296	8	74.5378	4	48.2032	2	48.2032	2	~6th-7th degree
ajv54	vbj006	17.2567	111.849	10	43.5107	3	17.2567	1	0	0	~6th-7th degree
ajv70	vbj008	19.5004	111.817	9	65.4052	4	37.9267	2	0	0	~6th-7th degree
ajv58	vbj018	16.3915	110.335	10	44.8665	3	16.3915	1	0	0	~6th-7th degree
ajv58	vbj012	17.9558	110.223	8	89.5297	6	51.0386	3	0	0	~6th-7th degree
ans003	ans016	25.9254	109.445	8	72.6925	4	44.9679	2	25.9254	1	~6th-7th degree
hem004	vbj001	28.051	108.6	9	28.051	1	28.051	1	28.051	1	~6th-7th degree
hem005	vbj018	27.2275	108.156	8	60.0807	3	45.4073	2	27.2275	1	~6th-7th degree
ajv36	ajv58	23.1779	106.256	9	49.3127	3	23.1779	1	23.1779	1	~6th-7th degree
ajv58	vbj004	13.4157	105.284	10	38.253	3	0	0	0	0	~6th-7th degree
hem005	vbj012	15.7137	101.285	10	15.7137	1	0	0	0	0	~6th-7th degree
ajv36	hem004	27.4242	100.137	7	70.2112	4	27.4242	1	27.4242	1	~6th-7th degree
ajv36	vbj006	22.4774	99.2849	8	51.1745	3	38.5037	2	22.4774	1	unrelated
ajv28	vbj004	23.585	98.8447	7	65.7022	4	39.6754	2	23.585	1	unrelated
ajv70	vbj001	12.3415	98.7708	10	24.5791	2	0	0	0	0	unrelated
ajv58	vbj001	16.504	96.9849	9	30.6785	2	16.504	1	0	0	unrelated
hem004	vbj006	31.5463	96.0326	6	64.8919	3	49.2496	2	31.5463	1	unrelated
vbj004	vbj012	17.9255	93.8948	7	61.9621	4	17.9255	1	0	0	unrelated
ajv58	vbj006	12.7673	90.6504	9	12.7673	1	0	0	0	0	unrelated
ans005	ans014	30.0268	90.6018	5	70.8279	3	58.066	2	58.066	2	unrelated
vbj004	vbj008	29.3658	90.396	7	29.3658	1	29.3658	1	29.3658	1	unrelated
ajv70	vbj013	14.291	89.2367	9	14.291	1	0	0	0	0	unrelated
ajv70	vbj018	19.8843	86.5903	7	48.6576	3	19.8843	1	0	0	unrelated
hem004	vbj013	20.5537	82.2802	6	63.4076	4	20.5537	1	20.5537	1	unrelated
ans005	ans17DR	21.7428	79.934	5	61.4872	3	61.4872	3	43.1131	2	unrelated
hem004	vbj008	14.7103	79.1258	7	29.2259	2	0	0	0	0	unrelated
ans003	ans17DR	12.743	75.3347	7	24.8682	2	0	0	0	0	unrelated
ajv54	ajv58	24.104	73.5759	6	24.104	1	24.104	1	24.104	1	unrelated
hem004	vbj012	15.3593	71.3805	6	29.3536	2	0	0	0	0	unrelated
ajv28	vbj006	20.0472	63.1968	5	33.4779	2	20.0472	1	20.0472	1	unrelated
ans008	ans014	18.623	63.0637	5	37.0564	2	37.0564	2	0	0	unrelated
vbj001	vbj004	18.5565	61.3507	5	30.7907	2	18.5565	1	0	0	unrelated
ajv70	vbj004	12.0857	55.5597	6	12.0857	1	0	0	0	0	unrelated
ans005	ans008	21.8402	52.2251	4	35.0538	2	21.8402	1	21.8402	1	unrelated
ajv70	vbj006	18.936	50.4488	4	31.1962	2	18.936	1	0	0	unrelated
hem004	vbj018	14.518	49.1525	5	14.518	1	0	0	0	0	unrelated
hem004	vbj004	13.8268	46.7645	4	27.2831	2	0	0	0	0	unrelated
ans003	vbj018	14.7132	32.2401	3	14.7132	1	0	0	0	0	unrelated
ans016	ans17DR	19.3909	28.4442	2	19.3909	1	19.3909	1	0	0	unrelated
ans005	ans016	9.6024	27.3167	3	0	0	0	0	0	0	unrelated
ajv36	ans003	26.0494	26.0494	1	26.0494	1	26.0494	1	26.0494	1	unrelated
ans008	ans17DR	16.6338	24.7455	2	16.6338	1	16.6338	1	0	0	unrelated
ans014	ans016	14.6024	23.049	2	14.6024	1	0	0	0	0	unrelated
ans003	ans008	10.649	18.887	2	0	0	0	0	0	0	unrelated
ajv28	ans014	9.3444	17.9483	2	0	0	0	0	0	0	unrelated
ans016	vbj008	8.7254	17.0091	2	0	0	0	0	0	0	unrelated
ans014	vbj004	15.9011	15.9011	1	15.9011	1	0	0	0	0	unrelated
ajv70	ans003	13.1101	13.1101	1	13.1101	1	0	0	0	0	unrelated
ajv28	ans003	13.0885	13.0885	1	13.0885	1	0	0	0	0	unrelated
ans008	vbj004	11.7878	11.7878	1	0	0	0	0	0	0	unrelated
ajv36	ans17DR	11.1186	11.1186	1	0	0	0	0	0	0	unrelated
ans003	hem005	10.4872	10.4872	1	0	0	0	0	0	0	unrelated
ajv28	ans17DR	10.3261	10.3261	1	0	0	0	0	0	0	unrelated
ans003	vbj008	9.4548	9.4548	1	0	0	0	0	0	0	unrelated
ans003	hem004	9.33801	9.33801	1	0	0	0	0	0	0	unrelated
ajv54	ans014	8.2094	8.2094	1	0	0	0	0	0	0	unrelated
ans17DR	vbj004	8.1197	8.1197	1	0	0	0	0	0	0	unrelated
ajv54	ans005	8.0723	8.0723	1	0	0	0	0	0	0	unrelated
ajv70	ans005	8.0233	8.0233	1	0	0	0	0	0	0	unrelated
ans17DR	vbj018	8.008	8.008	1	0	0	0	0	0	0	unrelated
ajv54	ans003	0	0	0	0	0	0	0	0	0	unrelated
ajv58	ans003	0	0	0	0	0	0	0	0	0	unrelated
ajv28	ans005	0	0	0	0	0	0	0	0	0	unrelated
ajv36	ans005	0	0	0	0	0	0	0	0	0	unrelated
ajv58	ans005	0	0	0	0	0	0	0	0	0	unrelated
ajv36	ans014	0	0	0	0	0	0	0	0	0	unrelated
ajv58	ans014	0	0	0	0	0	0	0	0	0	unrelated
ajv36	ans016	0	0	0	0	0	0	0	0	0	unrelated
ajv54	ans17DR	0	0	0	0	0	0	0	0	0	unrelated
ajv58	ans17DR	0	0	0	0	0	0	0	0	0	unrelated
ajv70	ans17DR	0	0	0	0	0	0	0	0	0	unrelated
ans005	hem004	0	0	0	0	0	0	0	0	0	unrelated
ans008	hem004	0	0	0	0	0	0	0	0	0	unrelated
ans17DR	hem004	0	0	0	0	0	0	0	0	0	unrelated
ans005	hem005	0	0	0	0	0	0	0	0	0	unrelated
ans014	hem005	0	0	0	0	0	0	0	0	0	unrelated
ans016	hem005	0	0	0	0	0	0	0	0	0	unrelated
ans17DR	hem005	0	0	0	0	0	0	0	0	0	unrelated
ans003	vbj001	0	0	0	0	0	0	0	0	0	unrelated
ans005	vbj001	0	0	0	0	0	0	0	0	0	unrelated
ans008	vbj001	0	0	0	0	0	0	0	0	0	unrelated
ans014	vbj001	0	0	0	0	0	0	0	0	0	unrelated
ans17DR	vbj001	0	0	0	0	0	0	0	0	0	unrelated
ans003	vbj004	0	0	0	0	0	0	0	0	0	unrelated
ans005	vbj004	0	0	0	0	0	0	0	0	0	unrelated
ans016	vbj004	0	0	0	0	0	0	0	0	0	unrelated
ans003	vbj006	0	0	0	0	0	0	0	0	0	unrelated
ans005	vbj006	0	0	0	0	0	0	0	0	0	unrelated
ans005	vbj008	0	0	0	0	0	0	0	0	0	unrelated
ans014	vbj008	0	0	0	0	0	0	0	0	0	unrelated
ans003	vbj012	0	0	0	0	0	0	0	0	0	unrelated
ans005	vbj012	0	0	0	0	0	0	0	0	0	unrelated
ans016	vbj012	0	0	0	0	0	0	0	0	0	unrelated
ans17DR	vbj012	0	0	0	0	0	0	0	0	0	unrelated
ans003	vbj013	0	0	0	0	0	0	0	0	0	unrelated
ans005	vbj013	0	0	0	0	0	0	0	0	0	unrelated
ans008	vbj013	0	0	0	0	0	0	0	0	0	unrelated
ans016	vbj013	0	0	0	0	0	0	0	0	0	unrelated
ans17DR	vbj013	0	0	0	0	0	0	0	0	0	unrelated
ans005	vbj018	0	0	0	0	0	0	0	0	0	unrelated

### Sheet: Table S9.
Table S9. Original depth coverage of all imputed individuals. Individuals with >10x coverage were downsampled to 1x
Sample code	Publication	nuDNA coverage
SHG_H22	Gunther et al 2018	0.709792
HU_Neolithic_NE5	Gamba et al. 2014	0.711363
HU_Neolithic_CO1	Gamba et al. 2014	0.787379
HU_Neolithic_NE7	Gamba et al. 2014	0.827761
CB13	Olalde et al, 2015	0.852201
HU_Neolithic_NE6	Gamba et al. 2014	0.858468
Latvia_HG1	Jones et al 2017	0.863121
Canes1	González-Fortes - ‎2017	0.871202
WHG_KO1	Gamba et al. 2014	0.944702
LC41	Martiniano et al 2017	0.952159
WHG_SC1	González-Fortes - ‎2017	0.977282
Revenia	Hofmanová et al 2016	1.01573
SHG_SF9	Gunther et al 2018	1.15119
Primrose2	Sanchez-Quinto et al. 2019	1.16019
SE_TRB_Gökhem2	Skoglund et al 2014	1.19099
Paliambela	Hofmanová et al 2016	1.22275
SHG_steigen	Gunther et al 2018	1.24
SE_PWC_ajv70	Gunther et al 2018	1.34367
CZ_STK_kol2	Sanchez-Quinto et al. 2019	1.47578
WHG_OC1	González-Fortes - ‎2017	1.51015
CA122A	Martiniano et al 2017	1.51623
Balintore4	Sanchez-Quinto et al. 2019	1.53839
Primrose13	Sanchez-Quinto et al. 2019	1.55953
Dolman Ansiao	Martiniano et al 2017	1.68982
LC44	Martiniano et al 2017	1.77033
Primrose16	Sanchez-Quinto et al. 2019	1.78255
Primrose9	Sanchez-Quinto et al. 2019	1.88536
Kleitos	Hofmanová et al 2016	1.91646
SHG_Motala12	Lazaridis et al 2014	1.93912
SE_TRB_ans008	Sanchez-Quinto et al. 2019	1.94328
CHG_Satsurblia	Jones et al 2015	2.16123
Gyvakarai1	Mittnik et al 2018	2.3
ATP12	Gunther et al 2015	2.43
CM9B	Martiniano et al 2017	2.56
SE_TRB_ans014	Sanchez-Quinto et al. 2019	2.58391
LC42	Martiniano et al 2017	2.60478
SE_PWC_ajv58	Gunther et al 2019	2.67503
WHG_SC2	González-Fortes - ‎2017	2.69884
Latvia_HG2	Jones et al 2017	2.70277
WHG_Brana1	Olalde et al, 2014	2.77646
Cueva del Murcielago	Valdosiera et al 2018	3.32513
Anatolian_Neolithic_Bar31	Hofmanová et al 2016	3.3739
SHG_H26	Gunther et al 2018	4
Central_EU_Iceman	Keller et al, 2012	4.43999
Anatolian_Neolithic_Bar8	Hofmanová et al 2016	6.28469
ATP2	Gunther et al 2015	8.70917
Ballynahatty	Cassidy et al 2016	9.67761
ATP16	Gunther et al 2015	12.98
WHG_Bichon	Jones et al 2015	13.5209
CHG_Koitas	Jones et al 2015	15.4
DE_LBK_Stuttgart	Lazaridis et al 2014	19
WHG_Loschbour	Lazaridis et al 2014	22
HU_Neolithic_NE51	Gamba et al. 2014	22.12
SE_TRB_ans017DR	This study	27.6514
SHG_SF12	Gunther et al 2018	57.79

### Sheet: Table S13.
Table S13. FastSimcole2 statistics
Parameter	Search range		WHG&SHG pulse		No pulse	WHG pulse	SHG pulse
Ne (diploids)	Lower bound	Upper bound	Point estimate	95% CI	Point estimate	Point estimate	Point estimate
Ancestral	50	50000	14290.5	[12777 - 15448]	14684	17398.5	14214
Ancestral North Eurasian (ANE) metapopulation	50	50000	18050.5	[5862 - 43864]	16119.5	30973	30211
Western Hunter Gatherer (WHG) metapopulation	50	50000	13675	[10311 - 45232]	35347.5	21569	42433
Eastern Hunter Gatherer (EHG) metapopulation	50	50000	12258.5	[6293 - 41539]	2844.5	33455.5	27876.5
Neolithic (NEO) metapopulation	50	50000	12843	[9664 - 40161]	21901.5	20262.5	27376
WHG_Loschbour	50	5000	1463	[1215 - 1627]	1677	1636.5	1844.5
SHG_Gotland_SF12	50	5000	1194	[1170 - 3202]	2325	1390	1696.5
DE_LBK_Stuttgart	5	5000	2563	[837 - 5244]	2547.5	1864.5	2455.5
SE_TRB_ans017	5	5000	641.5	[352 - 1322]	1225	862.5	829
ANE bottleneck	5	2500	1630	[375 - 2117]	1397	1121.5	2027
WHG bottleneck	5	2500	2461.5	[479 - 2392]	2063.5	1961	1892.5
EHG bottleneck	5	2500	2410.5	[1905 - 3218]	2212	2609.5	1115.5
Neolithic bottleneck	5	2500	2578.5	[923 - 3522]	2456.5	2911.5	1571.5
Intensity of bottleneck in the ancestral population	0	1	0.65087	[0,52 - 0,75]	0.679655	0.885082	0.630657
Timing of event (ya)	Lower bound	Upper bound	Point estimate	95% CI	Point estimate	Point estimate	Point estimate
Ancestral botteneck	6000	120000	117780	[100081 - 118652]	118350	118110	117870
ANE/EU split	39030	48000	43170	[39704 - 46418]	44640	44070	40110
HG/NEO split	28530	39000	36090	[32037 - 38342]	35610	36720	35310
WHG/EHG split	22530	28500	26340	[24324 - 28082]	27870	27690	26700
WHG/WHG_Loschbour split	18030	22500	20100	[18330 - 21016]	19920	19920	20730
WHG/SHG_Gotland_SF12 split	13530	18000	17190	[16424 - 17820]	17010	17370	17250
NEO/DE_LBK_Stuttgart split	7500	WHG > NEO	10290	[7859 - 12420]	9840	9930	9390
DE_LBK_Stuttgart/SE_TRB_ans017 split	4500	WHG > LBK	7560	[5760 - 10198]	9210	8370	8640
ANE > EHG	EHG > Sf12	18000	12990	[12234 - 17670]	17040	15300	13830
EHG > SHG_Gotland_SF12	Sf12 > Ansarve	WHG/Sf12 split	10410	[9938 - 16983]	14640	10770	12570
WHG > NEO	7500	13500	11130	[8454 - 13230]	11910	11100	12360
WHG > DE_LBK_Stuttgart	6000	NEO/LBK split	8280	[6704 - 11206]	-	8760	-
SHG_Gotland_SF12 > SE_TRB_ans017	3000	Ansarve/LBK split	5970	[4664 - 8270]	-	-	6960
Admixture proportion (%)	Lower bound	Upper bound	Point estimate	95% CI	Point estimate	Point estimate	Point estimate
ANE > EHG	1	50	0.468427	[26,10% - 48,30%]	0.44038	0.420221	0.454855
WHG > NEO	1	30	0.215166	[3,44% - 25,98%]	0.0918064	0.211161	0.029314
EHG > SHG_Gotland_SF12	1	40	0.367619	[24,71% - 39,18%]	0.322213	0.332986	0.364821
DE_LBK_Stuttgart/SE_TRB_ans017 split	1	15	0.0903446	[3,73% - 13,16%]	-	0.0304785	-
SHG_Gotland_SF12 > SE_TRB_ans017	1	15	0.135456	[4,52% - 13,99%]	-	-	0.145879
Maximum Estimated Likelihood	-	-	-283228		-283238	-283240	-283231
Number of parameters (Np)	-	-	32		28	30	30
AIC = 2*Np - (2*MaxEstLhood*ln(10))	-	-	1304375		1304417	1304429	1304388
Maximum Observed Likelihood	-	-	-283072

### Sheet: Table S16
Table S16. Stats for reads mapping on the three Yersinia species (Y. enterocolitica, Y.pestis, and Y. pseudotuberculosis). The Stats #17 and #20 (marked in yellow) were used for the plot in Supplementary fig. 21.
Stat Name	ajv58	ans003	ans005	ans007	ans010
00_Y.enterocolitica_total_length	4548822	4548822	4548822	4548822	4548822
00_Y.pestis_total_length	4829855	4829855	4829855	4829855	4829855
00_Y.pseudo_total_length	4840898	4840898	4840898	4840898	4840898
01_Total_read_pairs	90895	40749	6220	11178	43822
02_Total_retained_QF_reads	90895	40749	6220	11178	43822
04_Total_mapped_vs_Y.enterocolitica	1572	430	72	69	9012
04_Total_mapped_vs_Y.pestis	1998	820	145	110	6739
04_Total_mapped_vs_Y.pseudo	1871	789	138	110	6326
05_Unique_mapped_vs_Y.enterocolitica	518	257	66	62	7339
05_Unique_mapped_vs_Y.pestis	1019	493	139	100	4954
05_Unique_mapped_vs_Y.pseudo	939	470	132	100	4595
06_Prop_duplicates_vs_Y.enterocolitica	0.670483	0.402326	0.0833333	0.101449	0.185641
06_Prop_duplicates_vs_Y.pestis	0.48999	0.39878	0.0413793	0.0909091	0.264876
06_Prop_duplicates_vs_Y.pseudo	0.498129	0.404309	0.0434783	0.0909091	0.273633
07_Perc_duplicates_vs_Y.enterocolitica	67.0483	40.2326	8.33333	10.1449	18.5641
07_Perc_duplicates_vs_Y.pestis	48.999	39.878	4.13793	9.09091	26.4876
07_Perc_duplicates_vs_Y.pseudo	49.8129	40.4309	4.34783	9.09091	27.3633
08_Prop_targeted_reads_over_total_raw_reads_vs_Y.enterocolitica	0.00569888	0.0063069	0.0106109	0.00554661	0.167473
08_Prop_targeted_reads_over_total_raw_reads_vs_Y.pestis	0.0112107	0.0120985	0.0223473	0.00894614	0.113048
08_Prop_targeted_reads_over_total_raw_reads_vs_Y.pseudo	0.0103306	0.011534	0.0212219	0.00894614	0.104856
09_Perc_targeted_reads_over_total_raw_reads_vs_Y.enterocolitica	0.569888	0.63069	1.06109	0.554661	16.7473
09_Perc_targeted_reads_over_total_raw_reads_vs_Y.pestis	1.12107	1.20985	2.23473	0.894614	11.3048
09_Perc_targeted_reads_over_total_raw_reads_vs_Y.pseudo	1.03306	1.1534	2.12219	0.894614	10.4856
10_Prop_targeted_reads_over_total_qf_reads_vs_Y.enterocolitica	0.00569888	0.0063069	0.0106109	0.00554661	0.167473
10_Prop_targeted_reads_over_total_qf_reads_vs_Y.pestis	0.0112107	0.0120985	0.0223473	0.00894614	0.113048
10_Prop_targeted_reads_over_total_qf_reads_vs_Y.pseudo	0.0103306	0.011534	0.0212219	0.00894614	0.104856
11_Perc_targeted_reads_over_total_qf_reads_vs_Y.enterocolitica	0.569888	0.63069	1.06109	0.554661	16.7473
11_Perc_targeted_reads_over_total_qf_reads_vs_Y.pestis	1.12107	1.20985	2.23473	0.894614	11.3048
11_Perc_targeted_reads_over_total_qf_reads_vs_Y.pseudo	1.03306	1.1534	2.12219	0.894614	10.4856
12_Total_length_reads_mapping_Y.enterocolitica	28793	10751	2919	2382	328476
12_Total_length_reads_mapping_Y.pestis	56052	19419	5693	4114	200547
12_Total_length_reads_mapping_Y.pseudo	51507	18445	5442	4024	186017
13_Average_length_reads_mapping_Y.enterocolitica	55.5849	41.8327	44.2273	38.4194	44.7576
13_Average_length_reads_mapping_Y.pestis	55.0069	39.3895	40.9568	41.14	40.4818
13_Average_length_reads_mapping_Y.pseudo	54.853	39.2447	41.2273	40.24	40.4825
14_Expected_average_coverage_Y.enterocolitica	0.00632977	0.00236347	0.000641705	0.000523652	0.0722112
14_Expected_average_coverage_Y.pestis	0.0116053	0.00402062	0.00117871	0.000851785	0.0415224
14_Expected_average_coverage_Y.pseudo	0.01064	0.00381024	0.00112417	0.000831251	0.0384261
15_Observed_breadth_of_coverage_mapped_reads_vs_Y.enterocolitica	0.00383352	0.00109435	0.000259188	0.000285568	0.0662224
15_Observed_breadth_of_coverage_mapped_reads_vs_Y.pestis	0.00910856	0.00291624	0.000860895	0.000629833	0.0383976
15_Observed_breadth_of_coverage_mapped_reads_vs_Y.pseudo	0.00849161	0.00274474	0.000807082	0.000609804	0.0354296
16_Expected_breadth_of_coverage_mapped_reads_vs_Y.enterocolitica	0.00632977	0.00236347	0.000641705	0.000523652	0.0722112
16_Expected_breadth_of_coverage_mapped_reads_vs_Y.pestis	0.0116053	0.00402062	0.00117871	0.000851785	0.0415224
16_Expected_breadth_of_coverage_mapped_reads_vs_Y.pseudo	0.01064	0.00381024	0.00112417	0.000831251	0.0384261
17_Ratio_Observed/Expected_breadth_of_coverage_mapped_reads_vs_Y.enterocolitica	0.605633	0.463027	0.403905	0.545339	0.917065
17_Ratio_Observed/Expected_breadth_of_coverage_mapped_reads_vs_Y.pestis	0.784862	0.725321	0.73037	0.739427	0.924744
17_Ratio_Observed/Expected_breadth_of_coverage_mapped_reads_vs_Y.pseudo	0.798084	0.720359	0.717936	0.733598	0.922019
18_observed_average_coverage_vs_Y.enterocolitica	0.00632427	0.00235951	0.000641265	0.000522993	0.0722055
18_observed_average_coverage_vs_Y.pestis	0.0116003	0.0040173	0.0011783	0.000850336	0.0415172
18_observed_average_coverage_vs_Y.pseudo	0.0106362	0.00380632	0.00112376	0.000829805	0.0384195
19_observed_average_coverage_on_mapped_positions_vs_Y.enterocolitica	1.64973	2.15609	2.47413	1.83141	1.09035
19_observed_average_coverage_on_mapped_positions_vs_Y.pestis	1.27357	1.37756	1.36869	1.3501	1.08124
19_observed_average_coverage_on_mapped_positions_vs_Y.pseudo	1.25256	1.38677	1.39237	1.36077	1.08439
20_ratio_observed/expected_average_coverage_mapped_reads_vs_Y.enterocolitica	0.999131	0.998324	0.999314	0.998742	0.999921
20_ratio_observed/expected_average_coverage_mapped_reads_vs_Y.pestis	0.999569	0.999174	0.999652	0.998299	0.999875
20_ratio_observed/expected_average_coverage_mapped_reads_vs_Y.pseudo	0.999643	0.998971	0.999635	0.99826	0.999828
